# The effect of short-term activation of AHL15 on long-term plant developmental change and transcriptome profile

**DOI:** 10.1101/2022.09.05.506087

**Authors:** Omid Karami, Christiaan Henkel, Remko Offringa

## Abstract

We have previously documented that overexpression of the *Arabidopsis* nuclear protein AHL15 leads to reprogramming of somatic cells to embryonic cells (Karami *et al*., 2021) and to suppression of plant ageing (Karami *et al*., 2020). Here we show that transient (4 hours) activation of overexpressed AHL15-GR in *Arabidopsis* seedlings has long-term effects on plant development. RNA sequencing analysis detected an extensive reprogramming of the transcriptome 4 hours after AHL15-GR activation, with respectively 540 and 1107 genes showing more than 2-fold up- and down-regulation. AHL15 seemed to act in a transcription level-dependent manner, activating predominantly low expressed genes and repressing mostly highly expressed genes. Rapid decondensation of heterochromatin was observed after AHL15 activation in leaf primordia and axillary meristems, indicating that the global reprogramming of the transcriptome by transient activation of this AT-Hook domain protein might be caused by extensive modulation of the chromatin configuration. We also found that co-activated or co-repressed genes were often physically linked in small chromosomal clusters, which is in line with regulation at the chromatin level.
