## Supplementary material for "The effect of short-term activation of AHL15 on long-term plant developmental change and transcriptome profile": Table S4

### Sheet: Sheet1
Table S4. Genes showing ≥ 2 fold increased expression in 35S::AHL15-GR seedling shoots after 4 hours of DEX treatment
	Fold change indicates the average ratio of the normalized RPKM values for 4 hours DEX treament versus 4 hours water treatment (three biological replicates)
Model name	Name and short description	Fold change	P Value
AT1G76640	Calcium-binding EF-hand family protein	424.495	1.51e-49
AT1G65890	acyl activating enzyme 12	143.151	1.82e-36
AT5G59490	Haloacid dehalogenase-like hydrolase (HAD) superfamily protein	135.524	2.07e-145
AT5G28080	Protein kinase superfamily protein	103.297	1.68e-67
AT1G51420	sucrose-phosphatase 1	73.4762	2.73e-155
AT2G34020	Calcium-binding EF-hand family protein	72.3968	1.22e-206
AT2G24850	tyrosine aminotransferase 3	49.1867	7.03e-63
AT4G21840	methionine sulfoxide reductase B8	47.4163	2.61e-62
AT2G26370	MD-2-related lipid recognition domain-containing protein	39.6602	5.2e-31
AT1G54020	GDSL-like Lipase/Acylhydrolase superfamily protein	38.097	7.62e-95
AT1G69920	glutathione S-transferase TAU 12	27.9311	3.01e-37
AT1G53885	Protein of unknown function (DUF581)	20.5524	2.2e-138
AT1G53903	Protein of unknown function (DUF581)	19.0441	6.96e-141
AT1G76790	O-methyltransferase family protein	17.1316	5.26e-80
AT3G16460	Mannose-binding lectin superfamily protein	15.9997	8.5e-82
AT3G48920	myb domain protein 45	15.9954	1.81e-26
AT5G40010	AAA-ATPase 1	15.4763	5.93e-11
AT4G22770	AT hook motif DNA-binding family protein	15.1956	8.02e-139
AT5G19520	mechanosensitive channel of small conductance-like 9	13.5673	9.46e-13
AT1G62660	Glycosyl hydrolases family 32 protein	12.9661	4.8e-133
AT1G22230	unknown protein	12.137	1.83e-100
AT4G12080	AT-hook motif nuclear-localized protein 1	12.0207	1.56e-137
AT4G21830	methionine sulfoxide reductase B7	11.7127	1.16e-39
AT5G61430	NAC domain containing protein 100	11.5189	1.33e-56
AT1G60030	nucleobase-ascorbate transporter 7	11.232	1.45e-75
AT5G26280	TRAF-like family protein	11.1523	1.78e-42
AT2G44840	ethylene-responsive element binding factor 13	10.5222	4.14e-14
AT4G01080	TRICHOME BIREFRINGENCE-LIKE 26	9.83312	4.19e-42
AT5G65020	annexin 2	9.54837	2.82e-198
AT5G24530	2-oxoglutarate (2OG) and Fe(II)-dependent oxygenase superfamily protein	9.3967	6.04e-59
AT2G22200	Integrase-type DNA-binding superfamily protein	9.36935	1.7e-107
AT1G53470	mechanosensitive channel of small conductance-like 4	9.23733	3.29e-42
AT1G10417	unknown protein	9.07581	1.57e-56
AT1G30220	inositol transporter 2	9.04439	1.94e-35
AT3G16430	jacalin-related lectin 31	9.00426	3.65e-63
AT5G10625	unknown protein	8.93771	2.6e-115
AT2G19590	ACC oxidase 1	8.92031	9.49e-77
AT5G48290	Heavy metal transport/detoxification superfamily protein	8.89075	5.17e-19
AT5G63990	Inositol monophosphatase family protein	8.84105	8.67e-141
AT4G22212	Arabidopsis defensin-like protein	8.76624	1.64e-34
AT1G08920	ERD (early response to dehydration) six-like 1	8.64066	1.57e-67
AT5G40730	arabinogalactan protein 24	8.57293	9.47e-20
AT4G19230	cytochrome P450, family 707, subfamily A, polypeptide 1	8.53185	2.15e-66
AT3G44990	xyloglucan endo-transglycosylase-related 8	8.41815	5.36e-64
AT5G61290	Flavin-binding monooxygenase family protein	8.40947	2.81e-114
AT2G16790	P-loop containing nucleoside triphosphate hydrolases superfamily protein	8.30965	1.25e-56
AT4G21903	MATE efflux family protein	8.23904	3.24e-16
AT3G29035	NAC domain containing protein 3	8.18907	2.53e-60
AT2G47160	HCO3- transporter family	8.1244	2.38e-206
AT1G74430	myb domain protein 95	7.99971	3.22e-49
AT4G33980	unknown protein	7.89115	3.72e-100
AT1G17960	Threonyl-tRNA synthetase	7.7323	2.78e-52
AT5G40390	Raffinose synthase family protein	7.73121	3.41e-154
AT5G27930	Protein phosphatase 2C family protein	7.72594	1.67e-141
AT5G44820	Nucleotide-diphospho-sugar transferase family protein	7.39085	5.32e-31
AT5G38200	Class I glutamine amidotransferase-like superfamily protein	7.38294	1.71e-124
AT3G44860	farnesoic acid carboxyl-O-methyltransferase	7.17607	1.03e-27
AT4G13660	pinoresinol reductase 2	7.15272	2.66e-23
AT1G22500	RING/U-box superfamily protein	6.94876	2.71e-91
AT2G25680	molybdate transporter 1	6.90741	4.14e-90
AT2G37130	Peroxidase superfamily protein	6.73599	1.77e-12
AT3G09260	Glycosyl hydrolase superfamily protein	6.68959	2.8e-39
AT4G21850	methionine sulfoxide reductase B9	6.63097	1.09e-88
AT1G53035	unknown protein	6.60614	2.42e-117
AT2G38750	annexin 4	6.41539	4.98e-45
AT1G52410	TSK-associating protein 1	6.22463	8.66e-58
AT3G15950	DNA topoisomerase-related	6.20688	1.58e-66
AT3G27190	uridine kinase-like 2	6.08008	1.22e-154
AT2G23010	serine carboxypeptidase-like 9	5.9959	1.9e-57
AT4G39955	alpha/beta-Hydrolases superfamily protein	5.92669	1.35e-87
AT1G43800	Plant stearoyl-acyl-carrier-protein desaturase family protein	5.90897	1.2e-05
AT3G17420	glyoxysomal protein kinase 1	5.88705	1.14e-88
AT1G73210	Protein of unknown function (DUF789)	5.87197	1.36e-56
AT2G46680	homeobox 7	5.77273	1.81e-92
AT1G30260	unknown protein	5.69838	4.32e-24
AT1G29025	Calcium-binding EF-hand family protein	5.65518	1.72e-05
AT5G45490	P-loop containing nucleoside triphosphate hydrolases superfamily protein	5.51916	1.86e-135
AT2G16750	Protein kinase protein with adenine nucleotide alpha hydrolases-like domain	5.47748	3.68e-45
AT1G19250	flavin-dependent monooxygenase 1	5.37295	9.84e-12
AT1G66280	Glycosyl hydrolase superfamily protein	5.33673	1.12e-09
AT1G54120	unknown protein	5.28573	1.01e-31
AT5G03670	unknown protein	5.23234	2.67e-33
AT5G26690	Heavy metal transport/detoxification superfamily protein	5.21587	0.000981242
AT1G30040	gibberellin 2-oxidase	5.17315	1.45e-48
AT3G21510	histidine-containing phosphotransmitter 1	5.17123	3.92e-24
AT5G18860	inosine-uridine preferring nucleoside hydrolase family protein	5.12385	9.36e-65
AT3G26840	Esterase/lipase/thioesterase family protein	5.08575	1.46e-53
AT1G52000	Mannose-binding lectin superfamily protein	5.05938	5.08e-94
AT5G38710	Methylenetetrahydrofolate reductase family protein	5.05443	2.44e-20
AT5G03230	Protein of unknown function, DUF584	5.04786	9.68e-58
AT5G59090	subtilase 4.12	5.02024	2.24e-15
AT2G38760	annexin 3	5.0179	4.5e-72
AT2G29995	unknown protein	4.99931	2.5e-77
AT2G04240	RING/U-box superfamily protein	4.9646	2.31e-103
AT1G69260	ABI five binding protein	4.95538	2.93e-50
AT4G01700	Chitinase family protein	4.95285	1.14e-54
AT5G57070	hydroxyproline-rich glycoprotein family protein	4.90039	2.69e-55
AT2G46690	SAUR-like auxin-responsive protein family	4.89563	4.54e-57
AT5G26260	TRAF-like family protein	4.87959	4.91e-09
AT1G02220	NAC domain containing protein 3	4.75476	5.81e-33
AT3G16420	PYK10-binding protein 1	4.75298	4.31e-78
AT1G20490	AMP-dependent synthetase and ligase family protein	4.74889	1.61e-29
AT3G15650	alpha/beta-Hydrolases superfamily protein	4.74072	4.68e-25
AT4G21910	MATE efflux family protein	4.72654	9.05e-98
AT4G20320	CTP synthase family protein	4.63333	2.67e-46
AT5G57150	basic helix-loop-helix (bHLH) DNA-binding superfamily protein	4.62224	4.16e-95
AT3G09940	monodehydroascorbate reductase	4.61528	2.08e-13
AT2G04080	MATE efflux family protein	4.56796	1.27e-45
AT4G36380	Cytochrome P450 superfamily protein	4.56057	3.11e-59
AT3G17690	cyclic nucleotide gated channel 19	4.52513	1.94e-14
AT1G17940	Endosomal targeting BRO1-like domain-containing protein	4.50962	2.96e-93
AT5G65210	bZIP transcription factor family protein	4.50595	6.6e-78
AT3G45310	Cysteine proteinases superfamily protein	4.50513	9.11e-107
AT5G42900	cold regulated gene 27	4.47177	3.68e-58
AT2G22122	unknown protein	4.41742	8.3e-55
AT2G29440	glutathione S-transferase tau 6	4.41246	9.4e-16
AT1G08430	aluminum-activated malate transporter 1	4.40703	2.71e-13
AT5G60100	pseudo-response regulator 3	4.38587	4.01e-67
AT2G22660	Protein of unknown function (duplicated DUF1399)	4.38338	3.56e-93
AT1G13300	myb-like transcription factor family protein	4.33966	9.8e-10
AT1G66600	ABA overly sensitive mutant 3	4.27548	5.63e-14
AT1G16400	cytochrome P450, family 79, subfamily F, polypeptide 2	4.27244	2.01e-65
AT1G01420	UDP-glucosyl transferase 72B3	4.2289	6.46e-54
AT3G28220	TRAF-like family protein	4.18896	3.45e-43
AT2G29740	UDP-glucosyl transferase 71C2	4.16325	3.78e-21
AT5G05880	UDP-Glycosyltransferase superfamily protein	4.15242	8.64e-25
AT3G07650	CONSTANS-like 9	4.14886	1.31e-94
AT3G20810	2-oxoglutarate (2OG) and Fe(II)-dependent oxygenase superfamily protein	4.14573	1.71e-33
AT3G22910	ATPase E1-E2 type family protein / haloacid dehalogenase-like hydrolase family protein	4.11531	7.79e-30
AT3G43670	Copper amine oxidase family protein	4.11293	2.7e-60
AT5G47050	SBP (S-ribonuclease binding protein) family protein	4.07083	6.75e-64
AT2G22470	arabinogalactan protein 2	4.06925	8.76e-27
AT3G20370	TRAF-like family protein	4.03368	5.02e-24
AT4G13420	high affinity K+ transporter 5	4.02477	4.21e-08
AT2G26710	Cytochrome P450 superfamily protein	3.9957	2.91e-48
AT3G21770	Peroxidase superfamily protein	3.98716	2.63e-07
AT3G15510	NAC domain containing protein 2	3.9852	2.72e-41
AT2G30550	alpha/beta-Hydrolases superfamily protein	3.97378	5.23e-46
AT5G13220	jasmonate-zim-domain protein 10	3.96072	2.4e-13
AT1G60890	Phosphatidylinositol-4-phosphate 5-kinase family protein	3.95525	5.02e-75
AT4G32890	GATA transcription factor 9	3.9444	4.53e-51
AT1G77885	unknown protein	3.92841	1.34e-27
AT2G41310	response regulator 3	3.92018	1.21e-64
AT1G11580	methylesterase PCR A	3.90656	1.94e-50
AT2G33830	Dormancy/auxin associated family protein	3.88803	2.7e-48
AT5G43060	Granulin repeat cysteine protease family protein	3.88654	7.4e-83
AT5G56870	beta-galactosidase 4	3.85328	1.38e-36
AT5G55550	RNA-binding (RRM/RBD/RNP motifs) family protein	3.84235	1.89e-69
AT3G01420	Peroxidase superfamily protein	3.83878	0.000484218
AT5G45720	AAA-type ATPase family protein	3.8323	1.71e-27
AT1G20840	tonoplast monosaccharide transporter1	3.82372	1.65e-90
AT3G44320	nitrilase 3	3.82185	4.2e-67
AT2G36420	unknown protein	3.80928	2.85e-90
AT2G39110	Protein kinase superfamily protein	3.76483	2.72e-11
AT4G23030	MATE efflux family protein	3.76321	9.16e-28
AT5G54250	cyclic nucleotide-gated cation channel 4	3.74398	5.21e-72
AT5G43910	pfkB-like carbohydrate kinase family protein	3.72087	1.64e-42
AT1G49160	Protein kinase superfamily protein	3.70542	6.3e-36
AT1G61820	beta glucosidase 46	3.69002	1.45e-44
AT5G44050	MATE efflux family protein	3.68554	6.65e-22
AT5G59520	ZRT/IRT-like protein 2	3.6815	1.84e-17
AT5G45470	Protein of unknown function (DUF594)	3.67599	4.34e-40
AT1G69930	glutathione S-transferase TAU 11	3.67501	6.43e-14
AT3G13100	multidrug resistance-associated protein 7	3.66673	2.15e-45
AT1G54030	GDSL-like Lipase/Acylhydrolase superfamily protein	3.65956	1.67e-62
AT2G18650	RING/U-box superfamily protein	3.65099	3.05e-44
AT1G31710	Copper amine oxidase family protein	3.64557	1.87e-82
AT1G52030	myrosinase-binding protein 2	3.63049	6.89e-17
AT3G25770	allene oxide cyclase 2	3.62867	2.99e-55
AT5G17330	glutamate decarboxylase	3.62569	1.01e-22
AT1G66270	Glycosyl hydrolase superfamily protein	3.61975	9.4e-05
AT4G15610	Uncharacterised protein family (UPF0497)	3.60423	1.49e-46
AT2G43530	Scorpion toxin-like knottin superfamily protein	3.60388	4.4e-41
AT5G25820	Exostosin family protein	3.60297	7.58e-18
AT1G15010	unknown protein	3.56578	4.8e-09
AT2G44940	Integrase-type DNA-binding superfamily protein	3.53046	2.4e-35
AT5G57340	unknown protein	3.52945	4.85e-31
AT3G26330	cytochrome P450, family 71, subfamily B, polypeptide 37	3.52456	1.76e-16
AT5G42650	allene oxide synthase	3.5016	1.82e-35
AT5G23820	MD-2-related lipid recognition domain-containing protein	3.48245	2.5e-57
AT5G26010	Protein phosphatase 2C family protein	3.48171	7.14e-34
AT2G23340	DREB and EAR motif protein 3	3.45927	1.08e-33
AT5G23830	MD-2-related lipid recognition domain-containing protein	3.45026	2.78e-09
AT1G58270	TRAF-like family protein	3.43691	2.51e-39
AT1G54000	GDSL-like Lipase/Acylhydrolase superfamily protein	3.41515	1.6e-10
AT2G20180	phytochrome interacting factor 3-like 5	3.40127	1.01e-67
AT4G15630	Uncharacterised protein family (UPF0497)	3.3951	1.92e-83
AT2G05632	unknown protein	3.39494	1.12e-42
AT3G63180	TIC-like	3.39136	5.7e-92
AT5G24290	Vacuolar iron transporter (VIT) family protein	3.38137	8.38e-39
AT5G43780	Pseudouridine synthase/archaeosine transglycosylase-like family protein	3.36865	6.53e-63
AT3G48700	carboxyesterase 13	3.36586	1.37e-15
AT1G30280	Chaperone DnaJ-domain superfamily protein	3.3631	1.86e-21
AT3G05880	Low temperature and salt responsive protein family	3.35528	4.41e-66
AT1G49520	SWIB complex BAF60b domain-containing protein	3.33717	2.62e-25
AT1G51140	basic helix-loop-helix (bHLH) DNA-binding superfamily protein	3.32423	4.12e-26
AT3G23200	Uncharacterised protein family (UPF0497)	3.3169	4.1e-27
AT3G27390	unknown protein	3.30927	7.36e-62
AT1G11210	Protein of unknown function (DUF761)	3.30843	1.08e-37
AT1G32640	Basic helix-loop-helix (bHLH) DNA-binding family protein	3.30745	1.17e-31
AT3G43800	glutathione S-transferase tau 27	3.30239	4.71e-74
AT1G14440	homeobox protein 31	3.28066	3.8e-73
AT2G36050	ovate family protein 15	3.27287	2.45e-40
AT1G01680	plant U-box 54	3.25947	1.94e-06
AT1G78660	gamma-glutamyl hydrolase 1	3.24042	1.04e-76
AT3G04060	NAC domain containing protein 46	3.22872	2.96e-12
AT1G45145	thioredoxin H-type 5	3.19672	3.58e-12
AT3G28290	Protein of unknown function (DUF677)	3.19626	2.07e-15
AT5G65640	beta HLH protein 93	3.18233	2e-34
AT5G24420	6-phosphogluconolactonase 5	3.17998	1.08e-20
AT3G04070	NAC domain containing protein 47	3.17857	3.11e-25
AT1G66200	glutamine synthase clone F11	3.16169	1.46e-52
AT5G14390	alpha/beta-Hydrolases superfamily protein	3.15606	3.2e-48
AT5G44670	Domain of unknown function (DUF23)	3.13027	5.63e-42
AT5G60300	Concanavalin A-like lectin protein kinase family protein	3.12828	1.1e-54
AT3G54990	Integrase-type DNA-binding superfamily protein	3.12382	6.25e-30
AT3G22942	G-protein gamma subunit 2	3.11478	2.54e-27
AT1G15100	RING-H2 finger A2A	3.1055	1.63e-41
AT3G15890	Protein kinase superfamily protein	3.10193	7.8e-32
AT1G80110	phloem protein 2-B11	3.10024	3.92e-07
AT1G34760	general regulatory factor 11	3.09163	3.67e-23
AT4G24480	Protein kinase superfamily protein	3.08635	8.51e-43
AT3G26690	nudix hydrolase homolog 13	3.08542	3.43e-55
AT4G12545	Bifunctional inhibitor/lipid-transfer protein/seed storage 2S albumin superfamily protein	3.04651	0.00925235
AT1G74950	TIFY domain/Divergent CCT motif family protein	3.0363	2.55e-35
AT5G39760	homeobox protein 23	3.0332	5.37e-50
AT3G25585	aminoalcoholphosphotransferase	3.02969	7.49e-78
AT1G54960	NPK1-related protein kinase 2	3.02727	4.06e-34
AT3G13790	Glycosyl hydrolases family 32 protein	3.01881	3.4e-56
AT1G30270	CBL-interacting protein kinase 23	3.01148	6.31e-56
AT5G53460	NADH-dependent glutamate synthase 1	3.00645	1.32e-32
AT2G35060	K+ uptake permease 11	2.99873	1.33e-47
AT5G52120	phloem protein 2-A14	2.99164	6.87e-25
AT5G02940	Protein of unknown function (DUF1012)	2.99003	7.22e-54
AT1G03457	RNA-binding (RRM/RBD/RNP motifs) family protein	2.97154	1.03e-40
AT5G42010	Transducin/WD40 repeat-like superfamily protein	2.97003	4.73e-12
AT3G50840	Phototropic-responsive NPH3 family protein	2.96639	4.95e-29
AT3G15115	unknown protein	2.96624	3.2e-13
AT1G52100	Mannose-binding lectin superfamily protein	2.95556	2.88e-31
AT1G73805	Calmodulin binding protein-like	2.95492	2.25e-07
AT4G37870	phosphoenolpyruvate carboxykinase 1	2.94129	2.51e-47
AT2G20630	PP2C induced by AVRRPM1	2.94038	1.78e-53
AT1G15080	lipid phosphate phosphatase 2	2.93499	4.9e-15
AT3G43790	zinc induced facilitator-like 2	2.92069	3.75e-17
AT5G62720	Integral membrane HPP family protein	2.90836	5.45e-35
AT2G37678	far-red elongated hypocotyl 1	2.90406	1.45e-28
AT1G07610	metallothionein 1C	2.89849	3.6e-27
AT1G03445	Serine/threonine protein phosphatase family protein	2.8975	1.18e-13
AT5G62130	Per1-like family protein	2.89609	6.2e-34
AT4G00150	GRAS family transcription factor	2.89409	4.47e-45
AT2G40110	Yippee family putative zinc-binding protein	2.89215	7.37e-29
AT1G69440	Argonaute family protein	2.89204	4.3e-30
AT5G07460	peptidemethionine sulfoxide reductase 2	2.87123	3.49e-38
AT3G26470	Powdery mildew resistance protein, RPW8 domain	2.87049	1.07e-16
AT1G49720	abscisic acid responsive element-binding factor 1	2.85511	1.15e-66
AT2G16710	Iron-sulphur cluster biosynthesis family protein	2.83983	1.5e-66
AT4G14580	CBL-interacting protein kinase 4	2.82819	2.86e-26
AT1G51760	peptidase M20/M25/M40 family protein	2.82562	3.99e-18
AT5G57110	autoinhibited Ca2+ -ATPase, isoform 8	2.82354	6.25e-60
AT5G65660	hydroxyproline-rich glycoprotein family protein	2.82074	2.95e-48
AT1G72800	RNA-binding (RRM/RBD/RNP motifs) family protein	2.82032	1.33e-29
AT3G22550	Protein of unknown function (DUF581)	2.81987	4.8e-17
AT2G36870	xyloglucan endotransglucosylase/hydrolase 32	2.81771	2.44e-30
AT4G39030	MATE efflux family protein	2.81174	3.88e-26
AT2G21560	unknown protein	2.81138	5.53e-12
AT1G69360	Plant protein of unknown function (DUF863)	2.81054	6.93e-35
AT5G47990	cytochrome P450, family 705, subfamily A, polypeptide 5	2.81018	0.00159107
AT3G45600	tetraspanin3	2.80122	2e-46
AT3G03190	glutathione S-transferase F11	2.8004	1.77e-19
AT3G54880	unknown protein	2.7873	1.08e-29
AT4G30290	xyloglucan endotransglucosylase/hydrolase 19	2.76992	4.96e-11
AT2G43535	Scorpion toxin-like knottin superfamily protein	2.76378	7.63e-12
AT4G27652	unknown protein	2.76052	4.08e-09
AT5G59570	Homeodomain-like superfamily protein	2.75975	1.59e-09
AT5G23020	2-isopropylmalate synthase 2	2.75637	5.51e-24
AT1G72510	Protein of unknown function (DUF1677)	2.75467	5.16e-31
AT1G50630	Protein of unknown function (DUF3537)	2.75385	1.69e-29
AT1G31120	K+ uptake permease 10	2.75269	1.01e-38
AT4G18160	Ca2+ activated outward rectifying K+ channel 6	2.74765	2.97e-32
AT1G54730	Major facilitator superfamily protein	2.74723	1.85e-41
AT1G31550	GDSL-like Lipase/Acylhydrolase superfamily protein	2.74659	2.03e-12
AT1G45160	Protein kinase superfamily protein	2.74539	2.53e-72
AT5G41810	unknown protein	2.745	3.51e-38
AT3G53480	pleiotropic drug resistance 9	2.74296	3.26e-07
AT2G25450	2-oxoglutarate (2OG) and Fe(II)-dependent oxygenase superfamily protein	2.74082	2.77e-51
AT5G65207	unknown protein	2.73737	5.31e-12
AT1G67070	Mannose-6-phosphate isomerase, type I	2.73427	7.28e-15
AT1G74090	desulfo-glucosinolate sulfotransferase 18	2.73204	6.44e-37
AT1G11170	Protein of unknown function (DUF707)	2.72886	3.34e-26
AT3G47340	glutamine-dependent asparagine synthase 1	2.72316	6.03e-15
AT1G28580	GDSL-like Lipase/Acylhydrolase superfamily protein	2.72129	1.39e-65
AT4G23680	Polyketide cyclase/dehydrase and lipid transport superfamily protein	2.71367	5.95e-22
AT1G61560	Seven transmembrane MLO family protein	2.70503	2.25e-12
AT1G53180	unknown protein	2.70015	1.48e-14
AT3G12830	SAUR-like auxin-responsive protein family	2.69356	6.63e-09
AT5G50340	ATP-dependent peptidases;nucleotide binding;serine-type endopeptidases;DNA helicases;ATP binding;damaged DNA binding;nucleoside-triphosphatases	2.69352	1.76e-47
AT1G57980	Nucleotide-sugar transporter family protein	2.69119	1.99e-26
AT5G14500	aldose 1-epimerase family protein	2.68927	1.58e-35
AT4G02050	sugar transporter protein 7	2.6733	4.23e-25
AT2G18230	pyrophosphorylase 2	2.67256	1.77e-27
AT3G48460	GDSL-like Lipase/Acylhydrolase superfamily protein	2.67175	5.2e-30
AT5G58900	Homeodomain-like transcriptional regulator	2.65708	3.78e-54
AT1G76980	unknown protein	2.65687	3.96e-21
AT2G36690	2-oxoglutarate (2OG) and Fe(II)-dependent oxygenase superfamily protein	2.65408	9.27e-18
AT1G27030	unknown protein	2.65354	1.5e-24
AT1G06620	2-oxoglutarate (2OG) and Fe(II)-dependent oxygenase superfamily protein	2.64836	2.45e-15
AT2G12400	unknown protein	2.64283	5.57e-37
AT5G42980	thioredoxin 3	2.63322	2.74e-52
AT3G16690	Nodulin MtN3 family protein	2.63261	1.71e-13
AT1G26665	Mediator complex, subunit Med10	2.63106	5.13e-39
AT1G47840	hexokinase 3	2.62883	2.38e-24
AT4G12000	SNARE associated Golgi protein family	2.62866	2.37e-17
AT1G68920	basic helix-loop-helix (bHLH) DNA-binding superfamily protein	2.62307	7.37e-56
AT4G23690	Disease resistance-responsive (dirigent-like protein) family protein	2.62036	2.8e-08
AT3G25700	Eukaryotic aspartyl protease family protein	2.61964	3.18e-22
AT1G48770	Protein of unknown function (DUF1639)	2.61446	3.3e-20
AT3G48100	response regulator 5	2.60854	5.54e-13
AT4G40060	homeobox protein 16	2.60748	2.4e-37
AT1G54010	GDSL-like Lipase/Acylhydrolase superfamily protein	2.60263	3.17e-26
AT1G59970	Matrixin family protein	2.60225	2.39e-29
AT5G57630	CBL-interacting protein kinase 21	2.59364	3.5e-53
AT4G17570	GATA transcription factor 26	2.58892	1.44e-50
AT4G12690	Plant protein of unknown function (DUF868)	2.58479	7.62e-21
AT4G06744	Leucine-rich repeat (LRR) family protein	2.57287	8.07e-16
AT1G15210	pleiotropic drug resistance 7	2.57025	0.000265385
AT3G46440	UDP-XYL synthase 5	2.56643	1.29e-53
AT1G07050	CCT motif family protein	2.55871	4.76e-09
AT3G61850	Dof-type zinc finger DNA-binding family protein	2.55012	7.41e-26
AT2G45510	cytochrome P450, family 704, subfamily A, polypeptide 2	2.54916	4.74e-18
AT3G49550	unknown protein	2.54878	9.6e-22
AT5G50760	SAUR-like auxin-responsive protein family	2.54631	8.07e-09
AT2G34070	TRICHOME BIREFRINGENCE-LIKE 37	2.54537	3.44e-26
AT3G17860	jasmonate-zim-domain protein 3	2.54496	4.34e-21
AT1G55020	lipoxygenase 1	2.54361	6.82e-35
AT2G18890	Protein kinase superfamily protein	2.5302	9.19e-19
AT1G67180	zinc finger (C3HC4-type RING finger) family protein / BRCT domain-containing protein	2.52229	4.34e-17
AT3G58990	isopropylmalate isomerase 1	2.52082	4.79e-23
AT1G01470	Late embryogenesis abundant protein	2.51587	2.9e-33
AT5G53920	ribosomal protein L11 methyltransferase-related	2.51571	3.38e-18
AT2G39890	proline transporter 1	2.51465	1.92e-39
AT2G22680	Zinc finger (C3HC4-type RING finger) family protein	2.51189	1.15e-12
AT3G60130	beta glucosidase 16	2.51144	3.94e-41
AT3G50970	dehydrin family protein	2.50817	1.03e-07
AT1G30510	root FNR 2	2.49794	8.5e-23
AT3G11340	UDP-Glycosyltransferase superfamily protein	2.48468	1.04e-19
AT1G65610	Six-hairpin glycosidases superfamily protein	2.48395	1.12e-15
AT2G39420	alpha/beta-Hydrolases superfamily protein	2.48394	2.4e-10
AT2G20210	RNI-like superfamily protein	2.47978	1.75e-21
AT2G20340	Pyridoxal phosphate (PLP)-dependent transferases superfamily protein	2.47434	1.14e-25
AT5G02230	Haloacid dehalogenase-like hydrolase (HAD) superfamily protein	2.47401	3.15e-10
AT3G52060	Core-2/I-branching beta-1,6-N-acetylglucosaminyltransferase family protein	2.47247	1.97e-23
AT3G48530	SNF1-related protein kinase regulatory subunit gamma 1	2.47122	1.2e-43
AT5G20700	Protein of unknown function (DUF581)	2.46289	1.03e-38
AT5G62100	BCL-2-associated athanogene 2	2.45714	2.03e-21
AT5G45510	Leucine-rich repeat (LRR) family protein	2.45424	5.48e-34
AT3G25730	ethylene response DNA binding factor 3	2.44316	1.78e-11
AT1G53650	CTC-interacting domain 8	2.44312	2.3e-32
AT1G75900	GDSL-like Lipase/Acylhydrolase superfamily protein	2.43503	4.39e-26
AT5G17460	unknown protein	2.43377	1.53e-13
AT5G24380	YELLOW STRIPE like 2	2.4334	2.84e-24
AT2G02820	myb domain protein 88	2.43321	1.67e-19
AT3G50810	Uncharacterised protein family (UPF0497)	2.42115	4.28e-10
AT4G30280	xyloglucan endotransglucosylase/hydrolase 18	2.41758	1.01e-15
AT3G56930	DHHC-type zinc finger family protein	2.4158	1.76e-24
AT1G35580	cytosolic invertase 1	2.4012	7.23e-44
AT2G48030	DNAse I-like superfamily protein	2.39603	1.74e-36
AT3G28300	Protein of unknown function (DUF677)	2.39569	4.36e-10
AT1G17665	unknown protein	2.39441	5.58e-15
AT5G60890	myb domain protein 34	2.38459	3e-24
AT4G33960	unknown protein	2.3816	3.6e-14
AT1G17190	glutathione S-transferase tau 26	2.37953	5.22e-15
AT1G75750	GAST1 protein homolog 1	2.37805	6.97e-21
AT5G46230	Protein of unknown function, DUF538	2.37257	1.08e-13
AT5G01380	Homeodomain-like superfamily protein	2.36904	2.31e-08
AT3G52430	alpha/beta-Hydrolases superfamily protein	2.36768	2.34e-14
AT2G31020	OSBP(oxysterol binding protein)-related protein 1A	2.36058	8.2e-08
AT5G62530	aldehyde dehydrogenase 12A1	2.35919	3.35e-44
AT2G40080	Protein of unknown function (DUF1313)	2.3516	2.86e-08
AT1G72790	hydroxyproline-rich glycoprotein family protein	2.3498	1.18e-29
AT1G44170	aldehyde dehydrogenase 3H1	2.34922	2.16e-35
AT3G63010	alpha/beta-Hydrolases superfamily protein	2.3481	6.14e-30
AT5G66950	Pyridoxal phosphate (PLP)-dependent transferases superfamily protein	2.34661	2.82e-46
AT3G48520	cytochrome P450, family 94, subfamily B, polypeptide 3	2.34502	0.000771176
AT2G28570	unknown protein	2.33402	3.27e-15
AT3G45300	isovaleryl-CoA-dehydrogenase	2.33266	3.98e-30
AT3G27610	Nucleotidylyl transferase superfamily protein	2.32957	1.78e-34
AT3G54030	Protein kinase protein with tetratricopeptide repeat domain	2.32853	5.5e-36
AT5G18270	Arabidopsis NAC domain containing protein 87	2.31936	1.05e-10
AT3G19710	branched-chain aminotransferase4	2.31896	4.21e-18
AT2G15970	cold regulated 413 plasma membrane 1	2.31629	1.63e-28
AT5G62540	ubiquitin-conjugating enzyme 3	2.30669	2.48e-44
AT4G12880	early nodulin-like protein 19	2.30203	3.98e-27
AT4G23670	Polyketide cyclase/dehydrase and lipid transport superfamily protein	2.29572	1.09e-34
AT2G01830	CHASE domain containing histidine kinase protein	2.29359	5.92e-21
AT2G31390	pfkB-like carbohydrate kinase family protein	2.28892	5.59e-39
AT1G54570	Esterase/lipase/thioesterase family protein	2.28337	5.74e-37
AT3G32980	Peroxidase superfamily protein	2.27725	0.00135589
AT5G24320	Transducin/WD40 repeat-like superfamily protein	2.27654	9.07e-35
AT3G13404	unknown protein	2.27067	7.96e-07
AT4G09180	basic helix-loop-helix (bHLH) DNA-binding superfamily protein	2.27062	9.99e-29
AT1G66350	RGA-like 1	2.26709	3.47e-12
AT3G03640	beta glucosidase 25	2.264	1.22e-10
AT3G14350	STRUBBELIG-receptor family 7	2.26366	1.36e-35
AT5G44790	copper-exporting ATPase / responsive-to-antagonist 1 / copper-transporting ATPase (RAN1)	2.26248	1.08e-41
AT5G25120	ytochrome p450, family 71, subfamily B, polypeptide 11	2.25823	1.12e-06
AT2G01980	sodium proton exchanger, putative (NHX7) (SOS1)	2.2572	1.33e-32
AT1G05260	Peroxidase superfamily protein	2.25407	0.0374746
AT5G40850	urophorphyrin methylase 1	2.24926	2.14e-16
AT5G23240	DNAJ heat shock N-terminal domain-containing protein	2.24724	1.95e-18
AT5G28150	Plant protein of unknown function (DUF868)	2.24597	2.9e-30
AT5G56100	glycine-rich protein / oleosin	2.24213	5.14e-11
AT1G20510	OPC-8:0 CoA ligase1	2.24027	3.88e-15
AT1G19270	DA1	2.23089	2.64e-25
AT5G11810	unknown protein	2.22815	2.92e-41
AT1G54410	dehydrin family protein	2.22533	8.34e-38
AT4G39950	cytochrome P450, family 79, subfamily B, polypeptide 2	2.22359	2.21e-16
AT3G52370	FASCICLIN-like arabinogalactan protein 15 precursor	2.22158	5.31e-22
AT1G30700	FAD-binding Berberine family protein	2.22085	2.02e-09
AT2G34790	FAD-binding Berberine family protein	2.21712	2.12e-11
AT3G26590	MATE efflux family protein	2.21564	7.19e-15
AT1G10200	GATA type zinc finger transcription factor family protein	2.21165	3.68e-30
AT5G65280	GCR2-like 1	2.21066	1.5e-06
AT1G21920	Histone H3 K4-specific methyltransferase SET7/9 family protein	2.2106	8.42e-16
AT4G18280	glycine-rich cell wall protein-related	2.20861	1.21e-24
AT5G40700	unknown protein	2.20226	1.74e-14
AT1G24100	UDP-glucosyl transferase 74B1	2.20021	2.49e-18
AT2G17840	Senescence/dehydration-associated protein-related	2.20007	1.24e-17
AT4G15780	vesicle-associated membrane protein 724	2.20006	1.51e-37
AT3G45140	lipoxygenase 2	2.19564	7.14e-15
AT1G74940	Protein of unknown function (DUF581)	2.19265	1.18e-19
AT1G31850	S-adenosyl-L-methionine-dependent methyltransferases superfamily protein	2.1923	1.63e-40
AT1G18910	zinc ion binding;zinc ion binding	2.19177	7.12e-15
AT1G32090	early-responsive to dehydration stress protein (ERD4)	2.19	2.97e-40
AT3G50070	CYCLIN D3;3	2.1893	1.32e-31
AT1G68690	Protein kinase superfamily protein	2.188	1.7e-25
AT4G27860	vacuolar iron transporter (VIT) family protein	2.18513	1.91e-23
AT3G43740	Leucine-rich repeat (LRR) family protein	2.1812	9.29e-36
AT4G37320	cytochrome P450, family 81, subfamily D, polypeptide 5	2.17937	2.46e-21
AT1G29120	Hydrolase-like protein family	2.17816	5.95e-42
AT5G43420	RING/U-box superfamily protein	2.17761	3.64e-15
AT2G01670	nudix hydrolase homolog 17	2.17684	1.01e-29
AT3G29810	COBRA-like protein 2 precursor	2.1767	3.9e-25
AT1G17970	RING/U-box superfamily protein	2.17558	3.76e-20
AT4G02710	Kinase interacting (KIP1-like) family protein	2.17433	1.01e-27
AT1G52400	beta glucosidase 18	2.17381	1.5e-11
AT1G71710	DNAse I-like superfamily protein	2.17259	3.96e-37
AT2G46510	ABA-inducible BHLH-type transcription factor	2.17161	7.4e-22
AT2G02680	Cysteine/Histidine-rich C1 domain family protein	2.16955	0.00016057
AT5G18850	unknown protein	2.16937	2.63e-10
AT1G04620	coenzyme F420 hydrogenase family / dehydrogenase, beta subunit family	2.16623	1.4e-35
AT4G28270	RING membrane-anchor 2	2.16571	4.74e-07
AT5G17640	Protein of unknown function (DUF1005)	2.16302	5.62e-26
AT1G13360	unknown protein	2.1603	3.19e-34
AT2G34680	Outer arm dynein light chain 1 protein	2.15929	5.03e-28
AT1G59960	NAD(P)-linked oxidoreductase superfamily protein	2.15623	6.81e-23
AT1G77660	Histone H3 K4-specific methyltransferase SET7/9 family protein	2.15427	8.68e-16
AT3G27170	chloride channel B	2.15389	1.92e-15
AT3G10410	SERINE CARBOXYPEPTIDASE-LIKE 49	2.15334	1.51e-34
AT5G14200	isopropylmalate dehydrogenase 1	2.15275	8.87e-17
AT3G19100	Protein kinase superfamily protein	2.15231	6.2e-33
AT5G45480	Protein of unknown function (DUF594)	2.15146	4.48e-35
AT5G50350	unknown protein	2.14886	4.04e-29
AT3G23000	CBL-interacting protein kinase 7	2.14282	1.56e-27
AT1G67300	Major facilitator superfamily protein	2.14275	1.6e-31
AT3G14720	MAP kinase 19	2.14051	5.02e-39
AT1G33960	P-loop containing nucleoside triphosphate hydrolases superfamily protein	2.13753	0.000455592
AT1G56660	unknown protein	2.13685	4.32e-09
AT1G27150	Tetratricopeptide repeat (TPR)-like superfamily protein	2.13583	6.83e-26
AT4G33740	unknown protein	2.13565	9.62e-25
AT5G27360	Major facilitator superfamily protein	2.13439	2.38e-13
AT1G52710	Rubredoxin-like superfamily protein	2.12801	1.76e-13
AT2G01680	Ankyrin repeat family protein	2.1221	3.96e-26
AT4G27130	Translation initiation factor SUI1 family protein	2.11889	4.27e-39
AT2G05260	alpha/beta-Hydrolases superfamily protein	2.11834	1.94e-11
AT2G04690	Pyridoxamine 5'-phosphate oxidase family protein	2.11498	1.75e-23
AT3G16450	Mannose-binding lectin superfamily protein	2.11044	1.96e-12
AT5G07860	HXXXD-type acyl-transferase family protein	2.10974	7.91e-27
AT3G25590	unknown protein	2.10907	9.05e-09
AT1G17500	ATPase E1-E2 type family protein / haloacid dehalogenase-like hydrolase family protein	2.10628	7.8e-31
AT1G10470	response regulator 4	2.10304	2.69e-20
AT4G14990	Topoisomerase II-associated protein PAT1	2.10212	3.5e-27
AT1G17060	cytochrome p450 72c1	2.10151	2e-17
AT4G30670	Putative membrane lipoprotein	2.10065	3.31e-05
AT1G75540	salt tolerance homolog2	2.09722	1.99e-31
AT5G52510	SCARECROW-like 8	2.09489	8.55e-28
AT1G65860	flavin-monooxygenase glucosinolate S-oxygenase 1	2.09471	6.68e-13
AT3G23150	Signal transduction histidine kinase, hybrid-type, ethylene sensor	2.09456	9.32e-11
AT5G27350	Major facilitator superfamily protein	2.0939	6.12e-27
AT5G35750	histidine kinase 2	2.09074	1.93e-35
AT3G47810	Calcineurin-like metallo-phosphoesterase superfamily protein	2.08939	9.25e-35
AT2G38380	Peroxidase superfamily protein	2.08911	0.0508308
AT3G05120	alpha/beta-Hydrolases superfamily protein	2.08754	1.37e-26
AT1G53050	Protein kinase superfamily protein	2.08689	2.35e-39
AT1G62200	Major facilitator superfamily protein	2.08315	6.85e-28
AT3G54600	Class I glutamine amidotransferase-like superfamily protein	2.08029	5.53e-21
AT1G05230	homeodomain GLABROUS 2	2.07808	1.42e-27
AT1G08890	Major facilitator superfamily protein	2.0735	1.3e-09
AT5G26270	unknown protein	2.07312	1e-12
AT5G07440	glutamate dehydrogenase 2	2.06874	5.09e-19
AT2G44790	uclacyanin 2	2.06659	4.87e-06
AT3G15070	RING/U-box superfamily protein	2.06657	4.9e-22
AT5G03990	unknown protein	2.06505	2.96e-20
AT3G55610	delta 1-pyrroline-5-carboxylate synthase 2	2.06454	2.74e-30
AT3G50240	ATP binding microtubule motor family protein	2.05874	5.98e-24
AT3G01930	Major facilitator superfamily protein	2.05674	1.03e-21
AT1G67480	Galactose oxidase/kelch repeat superfamily protein	2.05607	4.12e-33
AT1G22550	Major facilitator superfamily protein	2.05478	8.06e-15
AT5G20110	Dynein light chain type 1 family protein	2.0527	4.61e-13
AT5G05860	UDP-glucosyl transferase 76C2	2.05047	7.24e-19
AT5G36220	cytochrome p450 81d1	2.04879	5.06e-14
AT1G31770	ATP-binding cassette 14	2.04877	5.97e-24
AT1G60010	unknown protein	2.04735	1.05e-21
AT3G24760	Galactose oxidase/kelch repeat superfamily protein	2.04465	8.03e-16
AT1G35720	annexin 1	2.04184	4.45e-18
AT3G25900	Homocysteine S-methyltransferase family protein	2.04061	4.02e-10
AT2G46030	ubiquitin-conjugating enzyme 6	2.03858	7.86e-17
AT3G23510	Cyclopropane-fatty-acyl-phospholipid synthase	2.03815	1.56e-08
AT4G26540	Leucine-rich repeat receptor-like protein kinase family protein	2.03803	9.01e-19
AT2G19860	hexokinase 2	2.03786	3.78e-34
AT3G14940	phosphoenolpyruvate carboxylase 3	2.03712	2.62e-08
AT1G60260	beta glucosidase 5	2.03385	5.09e-20
AT1G71010	FORMS APLOID AND BINUCLEATE CELLS 1C	2.03205	4.04e-36
AT3G02875	Peptidase M20/M25/M40 family protein	2.02928	7.28e-14
AT2G21660	cold, circadian rhythm, and rna binding 2	2.02806	4.08e-20
AT2G29630	thiaminC	2.02765	6.62e-19
AT1G24280	glucose-6-phosphate dehydrogenase 3	2.02696	2.19e-09
AT5G43600	ureidoglycolate amidohydrolase	2.02536	6.84e-29
AT3G13310	Chaperone DnaJ-domain superfamily protein	2.02423	1.75e-19
AT1G01430	TRICHOME BIREFRINGENCE-LIKE 25	2.02299	2.59e-21
AT5G41120	Esterase/lipase/thioesterase family protein	2.02242	8.64e-10
AT2G18630	Protein of unknown function (DUF677)	2.02162	3.23e-20
AT4G17030	expansin-like B1	2.01837	2.7e-05
AT5G51670	Protein of unknown function (DUF668)	2.0178	5.17e-09
AT1G66050	Zinc finger (C3HC4-type RING finger) family protein	2.01558	1.86e-08
AT1G28960	nudix hydrolase homolog 15	2.01233	1.28e-26
AT1G17410	Nucleoside diphosphate kinase family protein	2.01207	2.03e-10
AT1G70700	TIFY domain/Divergent CCT motif family protein	2.01183	1.41e-08
AT5G39040	transporter associated with antigen processing protein 2	2.01041	4.84e-23
AT2G29260	NAD(P)-binding Rossmann-fold superfamily protein	2.00789	8.51e-06
AT4G22130	STRUBBELIG-receptor family 8	2.00327	4.44e-18
