## Supplementary material for "The effect of short-term activation of AHL15 on long-term plant developmental change and transcriptome profile": Table S6

### Sheet: Sheet1
Table S6. Genes showing ≥ 2 fold increased expression after 8 hours DEX treatment (AHL15-GR activation)
Fold change shows the average normalised ratio for 4 h DEX treament/8 h water treatment (three experimental replication)
Model name	Name and short description	Fold change	P Value
AT2G24850	tyrosine aminotransferase 3	370.499	1.15e-119
AT1G76640	Calcium-binding EF-hand family protein	349.527	1.31e-45
AT5G26690	Heavy metal transport/detoxification superfamily protein	347.761	3.82e-96
AT2G26370	MD-2-related lipid recognition domain-containing protein	223.704	8.06e-88
AT4G21840	methionine sulfoxide reductase B8	188.682	4.54e-122
AT5G28080	Protein kinase superfamily protein	188.513	1.26e-95
AT5G59490	Haloacid dehalogenase-like hydrolase (HAD) superfamily protein	180.468	4.85e-165
AT2G34020	Calcium-binding EF-hand family protein	133.845	7.81e-281
AT1G19250	flavin-dependent monooxygenase 1	121.21	6.08e-148
AT1G51420	sucrose-phosphatase 1	117.752	2.58e-198
AT4G13420	high affinity K+ transporter 5	103.297	2.9e-97
AT1G54020	GDSL-like Lipase/Acylhydrolase superfamily protein	86.4808	1.81e-158
AT3G20810	2-oxoglutarate (2OG) and Fe(II)-dependent oxygenase superfamily protein	76.0167	0
AT5G40010	AAA-ATPase 1	73.2289	1.5e-24
AT1G65890	acyl activating enzyme 12	67.2963	2.38e-25
AT3G48920	myb domain protein 45	66.1655	7.36e-75
AT1G01680	plant U-box 54	54.0877	1.4e-64
AT4G01080	TRICHOME BIREFRINGENCE-LIKE 26	46.0832	1.96e-113
AT4G21830	methionine sulfoxide reductase B7	42.3312	1.08e-81
AT1G73805	Calmodulin binding protein-like	35.396	2.18e-63
AT1G76790	O-methyltransferase family protein	30.3602	4.28e-107
AT5G48290	Heavy metal transport/detoxification superfamily protein	27.3823	4.18e-44
AT2G23010	serine carboxypeptidase-like 9	26.3217	7.84e-208
AT1G22230	unknown protein	25.6024	7.88e-182
AT4G22212	Arabidopsis defensin-like protein	25.2965	8.96e-70
AT3G16460	Mannose-binding lectin superfamily protein	24.2252	7.69e-102
AT3G17690	cyclic nucleotide gated channel 19	21.0265	1.3e-53
AT4G22770	AT hook motif DNA-binding family protein	20.8695	5e-176
AT5G26280	TRAF-like family protein	20.5303	9.07e-61
AT4G21903	MATE efflux family protein	20.3673	2.12e-32
AT5G61290	Flavin-binding monooxygenase family protein	19.9258	2.76e-246
AT1G69920	glutathione S-transferase TAU 12	19.5983	2.5e-30
AT2G16750	Protein kinase protein with adenine nucleotide alpha hydrolases-like domain	19.0584	7.58e-130
AT5G19520	mechanosensitive channel of small conductance-like 9	18.9374	2.86e-15
AT1G66280	Glycosyl hydrolase superfamily protein	18.8238	1.77e-23
AT1G62660	Glycosyl hydrolases family 32 protein	18.592	5.49e-166
AT5G59090	subtilase 4.12	18.2801	1.45e-40
AT5G24530	2-oxoglutarate (2OG) and Fe(II)-dependent oxygenase superfamily protein	18.2276	4.04e-104
AT5G65020	annexin 2	18.0942	1.88e-306
AT1G33960	P-loop containing nucleoside triphosphate hydrolases superfamily protein	17.7415	4.94e-35
AT3G11340	UDP-Glycosyltransferase superfamily protein	17.359	1.1e-155
AT1G60030	nucleobase-ascorbate transporter 7	17.1538	1.08e-109
AT1G29025	Calcium-binding EF-hand family protein	16.9822	2.37e-11
AT3G28290	Protein of unknown function (DUF677)	16.7994	6.46e-91
AT3G09260	Glycosyl hydrolase superfamily protein	16.2068	1.01e-73
AT2G37130	Peroxidase superfamily protein	15.3164	8.61e-22
AT1G30220	inositol transporter 2	15.2174	8.78e-56
AT4G21850	methionine sulfoxide reductase B9	15.1074	6.57e-165
AT5G44820	Nucleotide-diphospho-sugar transferase family protein	14.7799	1.71e-58
AT5G26260	TRAF-like family protein	14.3242	1.41e-20
AT5G10625	unknown protein	14.0433	1.93e-173
AT1G53885	Protein of unknown function (DUF581)	13.9993	1.6e-103
AT1G53903	Protein of unknown function (DUF581)	13.7338	2.44e-109
AT1G66600	ABA overly sensitive mutant 3	13.5699	2.31e-42
AT1G17960	Threonyl-tRNA synthetase	13.1632	5.33e-84
AT1G08430	aluminum-activated malate transporter 1	13.1473	1.41e-39
AT4G12080	AT-hook motif nuclear-localized protein 1	13.0995	4.39e-150
AT3G28300	Protein of unknown function (DUF677)	12.9712	1.55e-83
AT5G24200	alpha/beta-Hydrolases superfamily protein	12.9616	5.93e-62
AT3G16430	jacalin-related lectin 31	12.4951	1.26e-85
AT1G52410	TSK-associating protein 1	12.3513	3.59e-101
AT3G09940	monodehydroascorbate reductase	12.0736	1.38e-30
AT5G61430	NAC domain containing protein 100	11.6307	1.61e-57
AT3G45140	lipoxygenase 2	11.4951	7.04e-111
AT4G13660	pinoresinol reductase 2	11.4268	4.54e-34
AT1G52000	Mannose-binding lectin superfamily protein	11.4266	7.98e-207
AT3G56400	WRKY DNA-binding protein 70	11.2767	2.08e-20
AT2G40080	Protein of unknown function (DUF1313)	11.2047	1.74e-54
AT5G59570	Homeodomain-like superfamily protein	11.1424	1.08e-53
AT3G44990	xyloglucan endo-transglycosylase-related 8	11.0589	1.1e-78
AT3G15650	alpha/beta-Hydrolases superfamily protein	10.7567	3.61e-57
AT3G21510	histidine-containing phosphotransmitter 1	10.5552	2.47e-45
AT3G44320	nitrilase 3	10.5091	1.92e-215
AT2G38750	annexin 4	10.4375	1.54e-67
AT5G43910	pfkB-like carbohydrate kinase family protein	10.2647	2.76e-140
AT3G22235	unknown protein	10.2547	1.81e-25
AT3G15950	DNA topoisomerase-related	10.1808	1.37e-100
AT2G19590	ACC oxidase 1	10.0808	1.34e-86
AT2G16790	P-loop containing nucleoside triphosphate hydrolases superfamily protein	10.0045	1.1e-68
AT5G23820	MD-2-related lipid recognition domain-containing protein	9.91966	2.26e-175
AT3G21770	Peroxidase superfamily protein	9.77042	3.48e-16
AT3G26840	Esterase/lipase/thioesterase family protein	9.71487	1.55e-102
AT5G40730	arabinogalactan protein 24	9.52336	1.86e-21
AT4G39030	MATE efflux family protein	9.34175	1.32e-111
AT5G54250	cyclic nucleotide-gated cation channel 4	9.19066	1.95e-202
AT1G52040	myrosinase-binding protein 1	9.13399	1.38e-47
AT3G29035	NAC domain containing protein 3	9.0196	1.72e-66
AT5G37260	Homeodomain-like superfamily protein	9.01897	5.88e-76
AT3G01420	Peroxidase superfamily protein	8.8595	6.19e-08
AT5G13320	Auxin-responsive GH3 family protein	8.79485	7.77e-50
AT5G63990	Inositol monophosphatase family protein	8.7123	1.47e-139
AT5G40390	Raffinose synthase family protein	8.57696	2.75e-170
AT3G25770	allene oxide cyclase 2	8.49489	1.65e-136
AT1G58270	TRAF-like family protein	8.49353	4.89e-109
AT1G27030	unknown protein	8.35928	1.63e-112
AT1G10417	unknown protein	8.30658	3.31e-52
AT3G20370	TRAF-like family protein	8.28546	8.04e-50
AT3G16420	PYK10-binding protein 1	8.20796	1.4e-132
AT5G23830	MD-2-related lipid recognition domain-containing protein	8.17339	1.97e-23
AT4G15610	Uncharacterised protein family (UPF0497)	8.16492	2.98e-114
AT2G47160	HCO3- transporter family	8.03413	8.83e-205
AT4G39955	alpha/beta-Hydrolases superfamily protein	8.02377	1.97e-120
AT5G24780	vegetative storage protein 1	7.9905	1.12e-31
AT5G42900	cold regulated gene 27	7.89107	7.31e-110
AT3G48700	carboxyesterase 13	7.88575	1.02e-43
AT5G17330	glutamate decarboxylase	7.61749	1.12e-50
AT4G23680	Polyketide cyclase/dehydrase and lipid transport superfamily protein	7.60119	3.09e-78
AT3G17420	glyoxysomal protein kinase 1	7.53069	5.69e-115
AT1G52100	Mannose-binding lectin superfamily protein	7.52965	5.58e-110
AT2G30550	alpha/beta-Hydrolases superfamily protein	7.4783	7.81e-92
AT4G01700	Chitinase family protein	7.39934	1.61e-82
AT3G13404	unknown protein	7.32411	6.46e-37
AT3G28220	TRAF-like family protein	7.26376	7.37e-81
AT1G30260	unknown protein	7.22203	2.85e-31
AT5G18860	inosine-uridine preferring nucleoside hydrolase family protein	7.15025	4.1e-92
AT3G22550	Protein of unknown function (DUF581)	7.0985	1.81e-59
AT3G07650	CONSTANS-like 9	7.06668	6.57e-176
AT3G26440	Protein of unknown function (DUF707)	6.86017	3.49e-21
AT1G22500	RING/U-box superfamily protein	6.7566	4.79e-89
AT3G13100	multidrug resistance-associated protein 7	6.72661	5.47e-102
AT4G23030	MATE efflux family protein	6.71823	1.08e-58
AT1G54010	GDSL-like Lipase/Acylhydrolase superfamily protein	6.66382	1.09e-90
AT1G74430	myb domain protein 95	6.60642	6.74e-41
AT5G27930	Protein phosphatase 2C family protein	6.46375	5.56e-119
AT3G26470	Powdery mildew resistance protein, RPW8 domain	6.44327	3.38e-47
AT1G52030	myrosinase-binding protein 2	6.42022	7.56e-34
AT1G28570	SGNH hydrolase-type esterase superfamily protein	6.32647	5.12e-44
AT1G43910	P-loop containing nucleoside triphosphate hydrolases superfamily protein	6.30182	2.2e-40
AT3G27190	uridine kinase-like 2	6.29122	5.39e-161
AT1G53470	mechanosensitive channel of small conductance-like 4	6.2847	3.37e-29
AT2G38760	annexin 3	6.26732	9.54e-97
AT1G02220	NAC domain containing protein 3	6.19265	4.06e-45
AT5G47990	cytochrome P450, family 705, subfamily A, polypeptide 5	6.13958	6.6e-08
AT3G43800	glutathione S-transferase tau 27	6.13792	4.53e-170
AT3G03640	beta glucosidase 25	6.08167	2.39e-43
AT5G45490	P-loop containing nucleoside triphosphate hydrolases superfamily protein	6.07291	3.18e-150
AT5G38200	Class I glutamine amidotransferase-like superfamily protein	6.06272	9.11e-103
AT1G30040	gibberellin 2-oxidase	5.99583	3.05e-58
AT3G45310	Cysteine proteinases superfamily protein	5.98628	5.99e-149
AT1G01420	UDP-glucosyl transferase 72B3	5.91778	6.95e-85
AT3G53480	pleiotropic drug resistance 9	5.90038	1.52e-18
AT5G25820	Exostosin family protein	5.85731	7.01e-34
AT4G20320	CTP synthase family protein	5.78647	5.39e-60
AT1G03445	Serine/threonine protein phosphatase family protein	5.73225	1.21e-36
AT3G04060	NAC domain containing protein 46	5.63216	5.81e-26
AT5G60100	pseudo-response regulator 3	5.60439	2.08e-91
AT2G46680	homeobox 7	5.59652	5.15e-90
AT2G46690	SAUR-like auxin-responsive protein family	5.59117	3.45e-67
AT5G46050	peptide transporter 3	5.54372	5.6e-86
AT2G29740	UDP-glucosyl transferase 71C2	5.53917	1.19e-30
AT2G22200	Integrase-type DNA-binding superfamily protein	5.52785	4.94e-62
AT2G43535	Scorpion toxin-like knottin superfamily protein	5.47874	6.83e-30
AT2G22660	Protein of unknown function (duplicated DUF1399)	5.46482	9.01e-121
AT3G44860	farnesoic acid carboxyl-O-methyltransferase	5.421	2.06e-21
AT4G19230	cytochrome P450, family 707, subfamily A, polypeptide 1	5.39239	2.98e-42
AT5G07460	peptidemethionine sulfoxide reductase 2	5.32605	2.43e-90
AT5G65210	bZIP transcription factor family protein	5.30491	2.74e-95
AT2G25510	unknown protein	5.28102	4.16e-36
AT5G42650	allene oxide synthase	5.22821	2.69e-58
AT1G75750	GAST1 protein homolog 1	5.22493	3.92e-67
AT4G21910	MATE efflux family protein	5.19209	2.16e-109
AT2G23910	NAD(P)-binding Rossmann-fold superfamily protein	5.18913	1.36e-24
AT2G18230	pyrophosphorylase 2	5.15691	2.79e-76
AT5G38710	Methylenetetrahydrofolate reductase family protein	5.15667	7.14e-21
AT5G23240	DNAJ heat shock N-terminal domain-containing protein	5.14685	3.43e-68
AT5G57150	basic helix-loop-helix (bHLH) DNA-binding superfamily protein	5.12513	2.75e-108
AT1G45145	thioredoxin H-type 5	5.1244	4.55e-22
AT5G57070	hydroxyproline-rich glycoprotein family protein	5.07781	2.59e-58
AT3G27390	unknown protein	5.05742	2.53e-109
AT1G31710	Copper amine oxidase family protein	5.04834	6.87e-130
AT2G43530	Scorpion toxin-like knottin superfamily protein	5.0338	3.51e-64
AT4G28270	RING membrane-anchor 2	5.00563	5.1e-25
AT1G20490	AMP-dependent synthetase and ligase family protein	4.99038	1.17e-31
AT4G36380	Cytochrome P450 superfamily protein	4.98956	1.4e-66
AT3G52430	alpha/beta-Hydrolases superfamily protein	4.96049	7.2e-45
AT3G43670	Copper amine oxidase family protein	4.93117	9.09e-76
AT3G50770	calmodulin-like 41	4.91513	2.32e-23
AT1G66200	glutamine synthase clone F11	4.91157	5.05e-95
AT1G54030	GDSL-like Lipase/Acylhydrolase superfamily protein	4.88804	2.11e-91
AT5G65640	beta HLH protein 93	4.83986	4.88e-62
AT5G03670	unknown protein	4.83457	1.99e-30
AT1G52400	beta glucosidase 18	4.80898	6.41e-40
AT5G47050	SBP (S-ribonuclease binding protein) family protein	4.80479	1.07e-80
AT2G02680	Cysteine/Histidine-rich C1 domain family protein	4.78305	2.1e-14
AT5G20700	Protein of unknown function (DUF581)	4.7752	2.22e-107
AT1G08920	ERD (early response to dehydration) six-like 1	4.75485	4.36e-38
AT1G60890	Phosphatidylinositol-4-phosphate 5-kinase family protein	4.75218	4.92e-96
AT2G29995	unknown protein	4.741	7.62e-73
AT1G53035	unknown protein	4.73194	2.51e-78
AT2G29260	NAD(P)-binding Rossmann-fold superfamily protein	4.73097	1.41e-25
AT2G04080	MATE efflux family protein	4.72136	2.6e-48
AT5G43780	Pseudouridine synthase/archaeosine transglycosylase-like family protein	4.71114	7.55e-100
AT1G07050	CCT motif family protein	4.63649	5.86e-22
AT5G24290	Vacuolar iron transporter (VIT) family protein	4.63233	2.96e-63
AT5G03230	Protein of unknown function, DUF584	4.61761	5.57e-52
AT1G28580	GDSL-like Lipase/Acylhydrolase superfamily protein	4.61593	6.45e-148
AT5G62130	Per1-like family protein	4.60444	2.44e-71
AT1G54120	unknown protein	4.58564	9.59e-27
AT2G40110	Yippee family putative zinc-binding protein	4.55283	1.77e-57
AT3G48350	Cysteine proteinases superfamily protein	4.52519	7.06e-95
AT1G78660	gamma-glutamyl hydrolase 1	4.49762	5.67e-124
AT2G04240	RING/U-box superfamily protein	4.48957	3.08e-91
AT4G17030	expansin-like B1	4.46991	2.4e-20
AT5G60300	Concanavalin A-like lectin protein kinase family protein	4.46493	2.11e-93
AT5G53920	ribosomal protein L11 methyltransferase-related	4.44407	2.28e-49
AT3G50810	Uncharacterised protein family (UPF0497)	4.43588	8.55e-28
AT5G42980	thioredoxin 3	4.42525	1.11e-115
AT2G23340	DREB and EAR motif protein 3	4.40819	1.78e-49
AT1G51140	basic helix-loop-helix (bHLH) DNA-binding superfamily protein	4.38638	3.26e-40
AT2G44840	ethylene-responsive element binding factor 13	4.38603	1.13e-06
AT3G25590	unknown protein	4.32964	7.42e-32
AT5G65683	Zinc finger (C3HC4-type RING finger) family protein	4.32214	1.2e-69
AT3G15510	NAC domain containing protein 2	4.31061	1.58e-46
AT5G43060	Granulin repeat cysteine protease family protein	4.30431	6.03e-95
AT3G55970	jasmonate-regulated gene 21	4.30174	3.48e-12
AT4G32890	GATA transcription factor 9	4.26454	2.41e-58
AT3G16450	Mannose-binding lectin superfamily protein	4.22926	1.36e-42
AT1G20840	tonoplast monosaccharide transporter1	4.21159	1.41e-103
AT1G30280	Chaperone DnaJ-domain superfamily protein	4.18946	2.69e-30
AT2G20630	PP2C induced by AVRRPM1	4.18896	4.3e-91
AT5G45720	AAA-type ATPase family protein	4.1706	2.65e-31
AT3G50840	Phototropic-responsive NPH3 family protein	4.12783	3.6e-50
AT3G04070	NAC domain containing protein 47	4.11445	1.15e-37
AT2G41310	response regulator 3	4.11061	1.87e-69
AT1G11580	methylesterase PCR A	4.10344	6.33e-54
AT4G29700	Alkaline-phosphatase-like family protein	4.04373	6.29e-44
AT2G44290	Bifunctional inhibitor/lipid-transfer protein/seed storage 2S albumin superfamily protein	4.03392	1.04e-31
AT2G26710	Cytochrome P450 superfamily protein	4.03143	2.11e-49
AT2G48030	DNAse I-like superfamily protein	4.0261	7.19e-92
AT2G21560	unknown protein	4.01892	8.45e-21
AT1G54000	GDSL-like Lipase/Acylhydrolase superfamily protein	4.00868	5.75e-13
AT5G23020	2-isopropylmalate synthase 2	4.0065	4.72e-43
AT3G23200	Uncharacterised protein family (UPF0497)	3.99837	6.26e-37
AT5G59520	ZRT/IRT-like protein 2	3.98709	1.15e-19
AT5G45470	Protein of unknown function (DUF594)	3.97369	1e-45
AT1G55020	lipoxygenase 1	3.94878	1.11e-75
AT2G36420	unknown protein	3.94536	9.07e-96
AT4G33980	unknown protein	3.91883	7.06e-44
AT2G30870	glutathione S-transferase PHI 10	3.91452	9.5e-63
AT4G37870	phosphoenolpyruvate carboxykinase 1	3.90276	1.1e-72
AT1G61820	beta glucosidase 46	3.89922	8.38e-49
AT5G66910	Disease resistance protein (CC-NBS-LRR class) family	3.87818	7.07e-35
AT3G26590	MATE efflux family protein	3.87326	6.77e-41
AT1G80110	phloem protein 2-B11	3.85997	1.64e-09
AT2G18650	RING/U-box superfamily protein	3.84286	9.96e-49
AT3G48520	cytochrome P450, family 94, subfamily B, polypeptide 3	3.83483	1.44e-07
AT5G44670	Domain of unknown function (DUF23)	3.82775	3.68e-59
AT2G04450	nudix hydrolase homolog 6	3.82629	1.28e-12
AT4G27860	vacuolar iron transporter (VIT) family protein	3.8185	4.9e-68
AT4G15630	Uncharacterised protein family (UPF0497)	3.81067	6.23e-101
AT1G15100	RING-H2 finger A2A	3.80646	1.05e-59
AT1G72510	Protein of unknown function (DUF1677)	3.79914	3.34e-52
AT3G26330	cytochrome P450, family 71, subfamily B, polypeptide 37	3.79911	1.57e-18
AT5G46230	Protein of unknown function, DUF538	3.74337	1.43e-31
AT5G07860	HXXXD-type acyl-transferase family protein	3.74084	2.34e-83
AT3G60450	Phosphoglycerate mutase family protein	3.72896	6.88e-62
AT5G55550	RNA-binding (RRM/RBD/RNP motifs) family protein	3.71616	1.55e-66
AT1G15210	pleiotropic drug resistance 7	3.69842	5.31e-07
AT1G66270	Glycosyl hydrolase superfamily protein	3.64728	8.5e-05
AT5G50760	SAUR-like auxin-responsive protein family	3.62621	1.86e-15
AT1G54730	Major facilitator superfamily protein	3.62478	6.73e-66
AT4G02050	sugar transporter protein 7	3.61922	6.25e-43
AT3G43790	zinc induced facilitator-like 2	3.61743	1.23e-24
AT2G36870	xyloglucan endotransglucosylase/hydrolase 32	3.60787	5.18e-46
AT5G44050	MATE efflux family protein	3.60761	2.04e-21
AT3G61990	S-adenosyl-L-methionine-dependent methyltransferases superfamily protein	3.60501	1.15e-14
AT3G15890	Protein kinase superfamily protein	3.60111	2.46e-41
AT1G77885	unknown protein	3.59778	1.8e-24
AT3G13790	Glycosyl hydrolases family 32 protein	3.58731	6.32e-74
AT1G34760	general regulatory factor 11	3.5548	6.19e-29
AT3G26690	nudix hydrolase homolog 13	3.55006	7.59e-70
AT2G29440	glutathione S-transferase tau 6	3.54174	6.77e-12
AT4G23670	Polyketide cyclase/dehydrase and lipid transport superfamily protein	3.51061	7.7e-75
AT4G06744	Leucine-rich repeat (LRR) family protein	3.50868	2.53e-27
AT1G17940	Endosomal targeting BRO1-like domain-containing protein	3.50244	1.75e-65
AT1G04620	coenzyme F420 hydrogenase family / dehydrogenase, beta subunit family	3.48846	4.26e-93
AT3G24760	Galactose oxidase/kelch repeat superfamily protein	3.47118	6.48e-49
AT3G22240	unknown protein	3.45585	1.28e-06
AT5G14500	aldose 1-epimerase family protein	3.44608	7.37e-56
AT5G66170	sulfurtransferase 18	3.44301	4.26e-31
AT2G22122	unknown protein	3.43538	8.06e-39
AT1G67070	Mannose-6-phosphate isomerase, type I	3.41731	3.8e-22
AT1G78020	Protein of unknown function (DUF581)	3.40296	2.5e-69
AT3G54990	Integrase-type DNA-binding superfamily protein	3.38489	1.63e-34
AT4G23690	Disease resistance-responsive (dirigent-like protein) family protein	3.37416	1.92e-12
AT2G28200	C2H2-type zinc finger family protein	3.36567	3.92e-18
AT4G12545	Bifunctional inhibitor/lipid-transfer protein/seed storage 2S albumin superfamily protein	3.35338	0.00482433
AT3G25585	aminoalcoholphosphotransferase	3.33691	6.76e-92
AT4G12880	early nodulin-like protein 19	3.3268	1.41e-54
AT5G39760	homeobox protein 23	3.32435	1.48e-58
AT3G16470	Mannose-binding lectin superfamily protein	3.32253	1.18e-31
AT2G31020	OSBP(oxysterol binding protein)-related protein 1A	3.32057	3.28e-14
AT4G08770	Peroxidase superfamily protein	3.31152	2.48e-11
AT4G00150	GRAS family transcription factor	3.29995	4.77e-57
AT2G18890	Protein kinase superfamily protein	3.2948	9.03e-31
AT1G47840	hexokinase 3	3.28146	3.66e-37
AT4G30670	Putative membrane lipoprotein	3.28093	2.83e-11
AT2G28570	unknown protein	3.27363	2.15e-28
AT3G25700	Eukaryotic aspartyl protease family protein	3.27067	1.3e-33
AT1G19550	Glutathione S-transferase family protein	3.26682	2.44e-16
AT2G20180	phytochrome interacting factor 3-like 5	3.26491	1.12e-63
AT3G62820	Plant invertase/pectin methylesterase inhibitor superfamily protein	3.25911	2.96e-39
AT3G15115	unknown protein	3.257	1.68e-15
AT2G45510	cytochrome P450, family 704, subfamily A, polypeptide 2	3.24622	2.18e-28
AT1G52710	Rubredoxin-like superfamily protein	3.24043	3.82e-32
AT1G26665	Mediator complex, subunit Med10	3.2369	5.27e-58
AT2G35060	K+ uptake permease 11	3.23498	3.34e-54
AT1G49160	Protein kinase superfamily protein	3.23243	2.86e-29
AT4G22130	STRUBBELIG-receptor family 8	3.22942	7.78e-49
AT1G77920	bZIP transcription factor family protein	3.22787	2.46e-62
AT4G18280	glycine-rich cell wall protein-related	3.22688	6.61e-54
AT1G35710	Protein kinase family protein with leucine-rich repeat domain	3.2117	1.18e-32
AT5G24380	YELLOW STRIPE like 2	3.19928	6.31e-41
AT3G10410	SERINE CARBOXYPEPTIDASE-LIKE 49	3.19349	2.48e-76
AT1G73210	Protein of unknown function (DUF789)	3.19337	6.06e-24
AT2G01680	Ankyrin repeat family protein	3.1756	1.01e-60
AT5G05880	UDP-Glycosyltransferase superfamily protein	3.17455	1.12e-16
AT2G32530	cellulose synthase-like B3	3.17329	3.14e-23
AT3G15720	Pectin lyase-like superfamily protein	3.16474	1.14e-16
AT5G43745	Protein of unknown function (DUF1012)	3.15523	1.12e-65
AT5G14390	alpha/beta-Hydrolases superfamily protein	3.15443	1.68e-48
AT1G50630	Protein of unknown function (DUF3537)	3.13821	3.63e-38
AT1G05000	Phosphotyrosine protein phosphatases superfamily protein	3.13328	7.37e-42
AT5G65390	arabinogalactan protein 7	3.12764	4.78e-24
AT2G02820	myb domain protein 88	3.12454	3.99e-32
AT3G07870	F-box and associated interaction domains-containing protein	3.11876	6.34e-31
AT1G72800	RNA-binding (RRM/RBD/RNP motifs) family protein	3.11468	6.57e-36
AT5G62100	BCL-2-associated athanogene 2	3.11373	1.83e-34
AT2G35810	unknown protein	3.11301	7.63e-34
AT1G60260	beta glucosidase 5	3.10443	1.92e-51
AT1G57980	Nucleotide-sugar transporter family protein	3.09821	1.34e-34
AT2G36050	ovate family protein 15	3.09746	4.52e-37
AT1G14440	homeobox protein 31	3.09533	1.03e-66
AT1G16400	cytochrome P450, family 79, subfamily F, polypeptide 2	3.08715	2.37e-40
AT3G52060	Core-2/I-branching beta-1,6-N-acetylglucosaminyltransferase family protein	3.08206	5.2e-35
AT3G63180	TIC-like	3.08041	8.9e-79
AT5G41810	unknown protein	3.07767	8.01e-48
AT5G43580	Serine protease inhibitor, potato inhibitor I-type family protein	3.07216	1.35e-09
AT2G05632	unknown protein	3.06756	2.93e-36
AT4G39070	B-box zinc finger family protein	3.06383	3.99e-11
AT1G19570	dehydroascorbate reductase	3.06106	1.37e-51
AT3G19100	Protein kinase superfamily protein	3.05424	4.05e-68
AT3G02910	AIG2-like (avirulence induced gene) family protein	3.05358	1.34e-43
AT3G23880	F-box and associated interaction domains-containing protein	3.05161	1.75e-08
AT5G57110	autoinhibited Ca2+ -ATPase, isoform 8	3.05111	4.69e-69
AT2G44940	Integrase-type DNA-binding superfamily protein	3.04757	6.91e-28
AT1G59960	NAD(P)-linked oxidoreductase superfamily protein	3.04168	2.23e-47
AT3G52360	unknown protein	3.02968	3.65e-22
AT1G03457	RNA-binding (RRM/RBD/RNP motifs) family protein	3.02362	1.91e-42
AT3G48100	response regulator 5	3.02178	9.66e-17
AT5G02940	Protein of unknown function (DUF1012)	3.01519	1.01e-54
AT5G62530	aldehyde dehydrogenase 12A1	3.00759	3.18e-71
AT4G37320	cytochrome P450, family 81, subfamily D, polypeptide 5	2.98284	1.38e-42
AT4G01070	UDP-Glycosyltransferase superfamily protein	2.97397	3.24e-30
AT1G69440	Argonaute family protein	2.96383	8.68e-32
AT4G01540	NAC with transmembrane motif1	2.96052	2.96e-18
AT3G52370	FASCICLIN-like arabinogalactan protein 15 precursor	2.95863	7.28e-41
AT5G65970	Seven transmembrane MLO family protein	2.95791	1.86e-27
AT5G45510	Leucine-rich repeat (LRR) family protein	2.95785	2.84e-48
AT4G01480	pyrophosphorylase 5	2.93633	1.22e-13
AT3G05880	Low temperature and salt responsive protein family	2.93026	6.22e-53
AT2G46400	WRKY DNA-binding protein 46	2.92127	5.25e-14
AT1G59970	Matrixin family protein	2.8988	8.83e-37
AT4G40060	homeobox protein 16	2.89569	1.04e-45
AT5G56870	beta-galactosidase 4	2.88174	1.15e-23
AT1G29120	Hydrolase-like protein family	2.86868	2.41e-75
AT4G24480	Protein kinase superfamily protein	2.86719	8.85e-38
AT5G26270	unknown protein	2.86358	1.12e-25
AT1G69260	ABI five binding protein	2.85603	1.1e-21
AT2G05840	20S proteasome subunit PAA2	2.85549	6.72e-48
AT4G17570	GATA transcription factor 26	2.84898	1.13e-61
AT5G25120	ytochrome p450, family 71, subfamily B, polypeptide 11	2.84824	3.22e-10
AT2G05260	alpha/beta-Hydrolases superfamily protein	2.84353	1.42e-21
AT5G23810	amino acid permease 7	2.83663	7.02e-19
AT4G11900	S-locus lectin protein kinase family protein	2.82602	2.13e-13
AT5G04840	bZIP protein	2.81941	4e-16
AT3G60130	beta glucosidase 16	2.8065	2.59e-51
AT1G35720	annexin 1	2.80251	1.75e-35
AT5G62990	Ubiquitin carboxyl-terminal hydrolase family protein	2.8008	2.98e-18
AT3G54880	unknown protein	2.79568	6.04e-30
AT1G19835	Plant protein of unknown function (DUF869)	2.79557	2.6e-45
AT3G01930	Major facilitator superfamily protein	2.7897	6.14e-44
AT5G65280	GCR2-like 1	2.7874	3.48e-10
AT5G36220	cytochrome p450 81d1	2.77944	6.33e-27
AT3G16690	Nodulin MtN3 family protein	2.76087	6.93e-15
AT1G54570	Esterase/lipase/thioesterase family protein	2.75631	1.27e-55
AT1G14210	Ribonuclease T2 family protein	2.75234	2.26e-53
AT1G17100	SOUL heme-binding family protein	2.74784	6.84e-40
AT3G26450	Polyketide cyclase/dehydrase and lipid transport superfamily protein	2.74487	2.56e-62
AT1G14170	RNA-binding KH domain-containing protein	2.74311	1.83e-25
AT1G67810	sulfur E2	2.73965	1.31e-24
AT5G52510	SCARECROW-like 8	2.73543	1.92e-50
AT3G12520	sulfate transporter 4;2	2.7334	8.96e-11
AT4G04695	calcium-dependent protein kinase 31	2.72944	4.92e-15
AT2G44790	uclacyanin 2	2.7272	3.24e-10
AT2G34070	TRICHOME BIREFRINGENCE-LIKE 37	2.72669	6.81e-30
AT3G29810	COBRA-like protein 2 precursor	2.71302	1.53e-41
AT3G20250	pumilio 5	2.71027	9.66e-39
AT5G02260	expansin A9	2.70926	2.32e-49
AT3G54680	proteophosphoglycan-related	2.70642	5.17e-33
AT4G17770	trehalose phosphatase/synthase 5	2.7045	5.46e-36
AT2G33830	Dormancy/auxin associated family protein	2.70436	2.07e-27
AT2G28660	Chloroplast-targeted copper chaperone protein	2.68754	1.96e-32
AT5G43420	RING/U-box superfamily protein	2.67577	6.36e-24
AT3G12830	SAUR-like auxin-responsive protein family	2.67014	8.06e-09
AT1G75900	GDSL-like Lipase/Acylhydrolase superfamily protein	2.66045	9.05e-32
AT2G46030	ubiquitin-conjugating enzyme 6	2.64844	2.88e-30
AT4G15780	vesicle-associated membrane protein 724	2.64526	1.25e-56
AT1G68920	basic helix-loop-helix (bHLH) DNA-binding superfamily protein	2.64045	3.56e-57
AT1G76620	Protein of unknown function, DUF547	2.63393	5.14e-16
AT3G47810	Calcineurin-like metallo-phosphoesterase superfamily protein	2.62688	3.05e-58
AT1G48210	Protein kinase superfamily protein	2.62067	9.91e-51
AT2G01980	sodium proton exchanger, putative (NHX7) (SOS1)	2.61396	1.53e-45
AT2G37200	Uncharacterised protein family (UPF0497)	2.61343	1.48e-33
AT4G33960	unknown protein	2.6102	2.72e-17
AT1G31850	S-adenosyl-L-methionine-dependent methyltransferases superfamily protein	2.60994	8.44e-60
AT2G21660	cold, circadian rhythm, and rna binding 2	2.60876	4.35e-35
AT5G66950	Pyridoxal phosphate (PLP)-dependent transferases superfamily protein	2.60774	1.48e-58
AT2G01670	nudix hydrolase homolog 17	2.60473	4.17e-44
AT5G15740	O-fucosyltransferase family protein	2.60456	4.89e-44
AT1G76980	unknown protein	2.59812	2.08e-20
AT5G18270	Arabidopsis NAC domain containing protein 87	2.58926	1.78e-13
AT2G25680	molybdate transporter 1	2.58917	3.52e-21
AT1G43800	Plant stearoyl-acyl-carrier-protein desaturase family protein	2.58851	0.0151804
AT4G17970	aluminum-activated, malate transporter 12	2.58378	5.63e-18
AT5G11810	unknown protein	2.5779	1.25e-57
AT2G16710	Iron-sulphur cluster biosynthesis family protein	2.57686	2.65e-55
AT4G31650	Transcriptional factor B3 family protein	2.5757	8.28e-24
AT1G48960	Adenine nucleotide alpha hydrolases-like superfamily protein	2.57567	4.64e-24
AT3G48530	SNF1-related protein kinase regulatory subunit gamma 1	2.57501	1.16e-47
AT1G78100	F-box family protein	2.57246	4.38e-49
AT1G66350	RGA-like 1	2.56912	4.14e-16
AT1G60270	beta glucosidase 6	2.56899	7.3e-24
AT5G45480	Protein of unknown function (DUF594)	2.56766	6.49e-53
AT2G39890	proline transporter 1	2.55827	2.81e-41
AT4G14020	Rapid alkalinization factor (RALF) family protein	2.55758	3.07e-32
AT5G62920	response regulator 6	2.55276	9.28e-10
AT2G34790	FAD-binding Berberine family protein	2.55199	1.27e-15
AT3G46590	TRF-like 1	2.55196	9.36e-51
AT2G38240	2-oxoglutarate (2OG) and Fe(II)-dependent oxygenase superfamily protein	2.5482	0.000859072
AT4G01450	nodulin MtN21 /EamA-like transporter family protein	2.54548	4.98e-30
AT1G16670	Protein kinase superfamily protein	2.54287	4.27e-27
AT5G24870	RING/U-box superfamily protein	2.53314	3.2e-21
AT1G31120	K+ uptake permease 10	2.5285	6.25e-33
AT2G29630	thiaminC	2.52786	5.31e-31
AT1G63460	glutathione peroxidase 8	2.51043	1.1e-30
AT3G01440	PsbQ-like 1	2.50935	1.32e-36
AT4G27840	SNARE-like superfamily protein	2.50673	4.48e-29
AT1G54410	dehydrin family protein	2.50516	6.15e-49
AT2G20210	RNI-like superfamily protein	2.50288	3.74e-22
AT1G48770	Protein of unknown function (DUF1639)	2.49796	1.24e-18
AT3G19030	unknown protein	2.49671	1.25e-32
AT3G14940	phosphoenolpyruvate carboxylase 3	2.49441	8.62e-13
AT1G62290	Saposin-like aspartyl protease family protein	2.48842	8.97e-28
AT1G21650	Preprotein translocase SecA family protein	2.48523	1.23e-42
AT1G31770	ATP-binding cassette 14	2.48508	4.81e-38
AT3G22942	G-protein gamma subunit 2	2.48402	3.15e-18
AT1G10200	GATA type zinc finger transcription factor family protein	2.4834	5.29e-39
AT2G21970	stress enhanced protein 2	2.48139	1.12e-34
AT3G47480	Calcium-binding EF-hand family protein	2.47877	1.71e-11
AT3G13810	indeterminate(ID)-domain 11	2.47687	8.91e-41
AT5G20110	Dynein light chain type 1 family protein	2.4764	2.17e-20
AT3G13110	serine acetyltransferase 2;2	2.46861	1.19e-49
AT1G32090	early-responsive to dehydration stress protein (ERD4)	2.46014	7.55e-53
AT5G63410	Leucine-rich repeat protein kinase family protein	2.46005	1.91e-49
AT4G33740	unknown protein	2.45823	4.57e-34
AT1G23800	aldehyde dehydrogenase 2B7	2.45706	1.95e-32
AT3G14350	STRUBBELIG-receptor family 7	2.45698	9.99e-43
AT5G17460	unknown protein	2.45383	6.09e-14
AT5G40850	urophorphyrin methylase 1	2.4531	1.2e-19
AT3G16910	acyl-activating enzyme 7	2.44684	5.01e-35
AT4G36520	Chaperone DnaJ-domain superfamily protein	2.43922	4.73e-35
AT5G66440	unknown protein	2.43436	1.13e-13
AT2G36390	starch branching enzyme 2.1	2.42932	6.16e-42
AT4G02710	Kinase interacting (KIP1-like) family protein	2.42929	9.35e-37
AT5G12200	pyrimidine 2	2.42691	5.31e-43
AT5G11260	Basic-leucine zipper (bZIP) transcription factor family protein	2.42467	4.13e-07
AT5G50340	ATP-dependent peptidases;nucleotide binding;serine-type endopeptidases;DNA helicases;ATP binding;damaged DNA binding;nucleoside-triphosphatases	2.42453	2.1e-38
AT1G72130	Major facilitator superfamily protein	2.42091	2.16e-37
AT3G05270	Plant protein of unknown function (DUF869)	2.41403	2.44e-38
AT4G16060	unknown protein	2.4126	2.52e-34
AT1G67480	Galactose oxidase/kelch repeat superfamily protein	2.41171	1.07e-48
AT1G74710	ADC synthase superfamily protein	2.41144	6.66e-22
AT5G07820	Plant calmodulin-binding protein-related	2.40971	7.12e-27
AT2G19860	hexokinase 2	2.40638	8.28e-52
AT5G18850	unknown protein	2.40519	5.03e-13
AT5G67470	formin homolog 6	2.39586	4e-38
AT1G17665	unknown protein	2.3937	3.75e-15
AT4G19860	alpha/beta-Hydrolases superfamily protein	2.38943	4.04e-29
AT1G15010	unknown protein	2.38059	5.51e-05
AT3G43740	Leucine-rich repeat (LRR) family protein	2.38057	2.52e-44
AT4G14580	CBL-interacting protein kinase 4	2.37915	1.13e-18
AT4G19160	unknown protein	2.37909	7.3e-20
AT1G44170	aldehyde dehydrogenase 3H1	2.37401	1.68e-36
AT5G62900	unknown protein	2.36892	8.3e-35
AT3G22104	Phototropic-responsive NPH3 family protein	2.36357	4.89e-32
AT4G08870	Arginase/deacetylase superfamily protein	2.35845	1.5e-36
AT1G52720	unknown protein	2.35818	3.18e-32
AT1G60010	unknown protein	2.35816	1.48e-30
AT5G26010	Protein phosphatase 2C family protein	2.35644	2.59e-16
AT5G24165	unknown protein	2.35641	3.93e-34
AT2G20340	Pyridoxal phosphate (PLP)-dependent transferases superfamily protein	2.35512	2.69e-23
AT3G63010	alpha/beta-Hydrolases superfamily protein	2.35504	2.05e-30
AT5G25040	Major facilitator superfamily protein	2.35431	1.31e-30
AT1G54960	NPK1-related protein kinase 2	2.34667	1.25e-20
AT4G27652	unknown protein	2.3402	7.79e-07
AT3G45600	tetraspanin3	2.33787	3.12e-32
AT2G16600	rotamase CYP 3	2.33386	2.09e-41
AT1G35560	TCP family transcription factor	2.3287	1.72e-17
AT4G35780	ACT-like protein tyrosine kinase family protein	2.32447	1.8e-21
AT1G02260	Divalent ion symporter	2.32192	2.6e-27
AT1G45201	triacylglycerol lipase-like 1	2.32161	3.92e-23
AT2G22470	arabinogalactan protein 2	2.32046	6.63e-11
AT1G67800	Copine (Calcium-dependent phospholipid-binding protein) family	2.32042	3.88e-22
AT3G52290	IQ-domain 3	2.31517	1.28e-29
AT5G05860	UDP-glucosyl transferase 76C2	2.3129	2.1e-25
AT2G27190	purple acid phosphatase 12	2.31234	4.55e-39
AT5G04740	ACT domain-containing protein	2.31121	1.99e-45
AT3G12560	TRF-like 9	2.30766	1.17e-38
AT3G17860	jasmonate-zim-domain protein 3	2.30412	3.04e-17
AT4G12690	Plant protein of unknown function (DUF868)	2.30178	1.96e-16
AT3G45620	Transducin/WD40 repeat-like superfamily protein	2.29813	1.35e-25
AT4G12310	cytochrome P450, family 706, subfamily A, polypeptide 5	2.29508	1.8e-14
AT1G05620	uridine-ribohydrolase 2	2.29415	1.18e-22
AT2G32540	cellulose synthase-like B4	2.2941	3.18e-19
AT5G57340	unknown protein	2.29376	4.51e-14
AT1G11840	glyoxalase I homolog	2.29083	9.79e-35
AT3G21240	4-coumarate:CoA ligase 2	2.28926	1.76e-22
AT1G53280	Class I glutamine amidotransferase-like superfamily protein	2.28167	7.51e-47
AT5G52120	phloem protein 2-A14	2.27918	1.24e-14
AT2G03510	SPFH/Band 7/PHB domain-containing membrane-associated protein family	2.27906	4.26e-43
AT1G67180	zinc finger (C3HC4-type RING finger) family protein / BRCT domain-containing protein	2.27788	6.9e-14
AT1G79440	aldehyde dehydrogenase 5F1	2.27184	7.68e-43
AT1G67300	Major facilitator superfamily protein	2.27113	9.04e-37
AT5G28020	cysteine synthase D2	2.27064	5.16e-32
AT4G12130	Glycine cleavage T-protein family	2.26788	8.51e-20
AT3G04020	unknown protein	2.26381	5.09e-12
AT1G74940	Protein of unknown function (DUF581)	2.26271	3.01e-21
AT5G03260	laccase 11	2.25891	5.74e-15
AT4G02630	Protein kinase superfamily protein	2.25346	1.24e-11
AT1G17500	ATPase E1-E2 type family protein / haloacid dehalogenase-like hydrolase family protein	2.2513	1.46e-36
AT5G44680	DNA glycosylase superfamily protein	2.25113	7.34e-19
AT5G19630	alpha/beta-Hydrolases superfamily protein	2.24911	4.39e-24
AT3G24503	aldehyde dehydrogenase 2C4	2.24585	1.01e-28
AT1G06620	2-oxoglutarate (2OG) and Fe(II)-dependent oxygenase superfamily protein	2.24219	4.36e-11
AT4G23170	receptor-like protein kinase-related family protein	2.23973	5.08e-07
AT3G46440	UDP-XYL synthase 5	2.23877	7.93e-40
AT4G19045	Mob1/phocein family protein	2.23779	6.18e-17
AT3G10190	Calcium-binding EF-hand family protein	2.23683	1.37e-12
AT2G32520	alpha/beta-Hydrolases superfamily protein	2.23438	8.9e-43
AT5G33280	Voltage-gated chloride channel family protein	2.23399	5.9e-34
AT3G09410	Pectinacetylesterase family protein	2.23124	2.17e-31
AT1G69360	Plant protein of unknown function (DUF863)	2.22887	1.44e-21
AT1G48300	unknown protein	2.22619	6.82e-15
AT1G75540	salt tolerance homolog2	2.22584	1.58e-36
AT5G60890	myb domain protein 34	2.22557	6.48e-21
AT5G41120	Esterase/lipase/thioesterase family protein	2.22461	1.82e-12
AT1G18910	zinc ion binding;zinc ion binding	2.22227	1.55e-15
AT5G61380	CCT motif -containing response regulator protein	2.22212	1.77e-37
AT5G21900	RNI-like superfamily protein	2.22125	4.42e-12
AT1G30110	nudix hydrolase homolog 25	2.21876	1.66e-16
AT1G51070	basic helix-loop-helix (bHLH) DNA-binding superfamily protein	2.21791	2.46e-41
AT1G27690	Protein of unknown function (DUF620)	2.21751	1.93e-29
AT3G01660	S-adenosyl-L-methionine-dependent methyltransferases superfamily protein	2.21745	4.9e-14
AT1G78230	Outer arm dynein light chain 1 protein	2.21744	8.43e-19
AT5G25890	indole-3-acetic acid inducible 28	2.21672	6.63e-22
AT5G27350	Major facilitator superfamily protein	2.21257	6.62e-31
AT4G31310	AIG2-like (avirulence induced gene) family protein	2.21246	5.62e-23
AT2G18730	diacylglycerol kinase 3	2.21142	4.53e-42
AT2G29760	Tetratricopeptide repeat (TPR)-like superfamily protein	2.21039	4.59e-12
AT5G35750	histidine kinase 2	2.21002	3.86e-41
AT1G48420	D-cysteine desulfhydrase	2.20759	1.13e-32
AT2G37678	far-red elongated hypocotyl 1	2.20701	2.3e-16
AT2G01830	CHASE domain containing histidine kinase protein	2.20556	2.53e-19
AT2G22450	riboflavin biosynthesis protein, putative	2.20474	4.92e-44
AT3G05120	alpha/beta-Hydrolases superfamily protein	2.20384	1e-30
AT2G25450	2-oxoglutarate (2OG) and Fe(II)-dependent oxygenase superfamily protein	2.20143	1.59e-32
AT2G38640	Protein of unknown function (DUF567)	2.19873	3.47e-10
AT5G38895	RING/U-box superfamily protein	2.196	1.8e-12
AT1G78060	Glycosyl hydrolase family protein	2.18823	7.51e-34
AT5G24320	Transducin/WD40 repeat-like superfamily protein	2.18714	7.29e-32
AT1G32640	Basic helix-loop-helix (bHLH) DNA-binding family protein	2.18632	9.43e-15
AT1G77380	amino acid permease 3	2.18387	5.24e-24
AT1G53180	unknown protein	2.18209	1.7e-09
AT5G57700	BNR/Asp-box repeat family protein	2.18094	1.78e-26
AT4G26070	MAP kinase/ ERK kinase 1	2.18063	1.03e-14
AT4G36640	Sec14p-like phosphatidylinositol transfer family protein	2.17511	1.7e-20
AT5G25260	SPFH/Band 7/PHB domain-containing membrane-associated protein family	2.17111	1.58e-07
AT2G36380	pleiotropic drug resistance 6	2.17017	9.27e-32
AT3G52390	TatD related DNase	2.16898	2.46e-15
AT1G65930	cytosolic NADP+-dependent isocitrate dehydrogenase	2.16595	9.15e-30
AT5G22740	cellulose synthase-like A02	2.16463	1.23e-29
AT2G17550	unknown protein	2.16183	1.22e-22
AT3G48090	alpha/beta-Hydrolases superfamily protein	2.15699	4.15e-29
AT1G09850	xylem bark cysteine peptidase 3	2.15637	3.01e-33
AT4G01720	WRKY family transcription factor	2.15259	3.79e-23
AT1G09100	26S proteasome AAA-ATPase subunit RPT5B	2.15219	6.87e-22
AT4G15215	pleiotropic drug resistance 13	2.15026	5.77e-11
AT1G25440	B-box type zinc finger protein with CCT domain	2.14996	1.11e-34
AT4G14760	kinase interacting (KIP1-like) family protein	2.14943	4.05e-23
AT2G03480	QUASIMODO2 LIKE 2	2.14916	9.13e-33
AT5G10610	cytochrome P450, family 81, subfamily K, polypeptide 1	2.14885	3.85e-21
AT2G23610	methyl esterase 3	2.14609	1.64e-30
AT2G24150	heptahelical protein 3	2.14421	3e-35
AT1G49520	SWIB complex BAF60b domain-containing protein	2.14352	8.24e-11
AT3G32980	Peroxidase superfamily protein	2.14168	0.0029711
AT4G35050	Transducin family protein / WD-40 repeat family protein	2.13968	2.09e-21
AT1G53380	Plant protein of unknown function (DUF641)	2.13655	7.39e-35
AT2G46980	unknown protein	2.13607	2.32e-25
AT4G37800	xyloglucan endotransglucosylase/hydrolase 7	2.13521	1.81e-25
AT1G11440	unknown protein	2.13343	1.31e-18
AT1G76930	extensin 4	2.13252	1.12e-10
AT1G17060	cytochrome p450 72c1	2.1322	2.66e-18
AT3G25760	allene oxide cyclase 1	2.13186	2.36e-14
AT2G22570	nicotinamidase 1	2.13129	5.93e-12
AT4G09180	basic helix-loop-helix (bHLH) DNA-binding superfamily protein	2.12702	9.42e-25
AT3G20660	organic cation/carnitine transporter4	2.12659	1.26e-12
AT4G02760	RNI-like superfamily protein	2.1242	1.46e-10
AT2G12400	unknown protein	2.1239	8.9e-23
AT5G65630	global transcription factor group E7	2.11847	3.38e-27
AT2G03550	alpha/beta-Hydrolases superfamily protein	2.11639	1.04e-25
AT5G57230	Thioredoxin superfamily protein	2.11316	3.99e-12
AT2G22680	Zinc finger (C3HC4-type RING finger) family protein	2.11206	7.95e-09
AT5G28150	Plant protein of unknown function (DUF868)	2.10636	4.3e-26
AT1G22900	Disease resistance-responsive (dirigent-like protein) family protein	2.10528	2.94e-09
AT5G39670	Calcium-binding EF-hand family protein	2.10499	5.72e-09
AT2G18630	Protein of unknown function (DUF677)	2.10359	1.21e-22
AT5G01620	TRICHOME BIREFRINGENCE-LIKE 35	2.10332	4.87e-20
AT3G43600	aldehyde oxidase 2	2.10227	2.09e-30
AT1G01430	TRICHOME BIREFRINGENCE-LIKE 25	2.09803	1.88e-23
AT3G01120	Pyridoxal phosphate (PLP)-dependent transferases superfamily protein	2.0977	6.24e-34
AT3G47430	peroxin 11B	2.09748	2.65e-08
AT3G51910	heat shock transcription factor A7A	2.09649	2.77e-06
AT3G50070	CYCLIN D3;3	2.0952	1.61e-28
AT3G22910	ATPase E1-E2 type family protein / haloacid dehalogenase-like hydrolase family protein	2.0945	1.81e-09
AT4G10380	NOD26-like intrinsic protein 5;1	2.09367	5.95e-06
AT2G29070	Ubiquitin fusion degradation UFD1 family protein	2.09364	2.97e-09
AT2G05630	Ubiquitin-like superfamily protein	2.09284	1.96e-16
AT3G22200	Pyridoxal phosphate (PLP)-dependent transferases superfamily protein	2.09209	2.9e-32
AT5G51970	GroES-like zinc-binding alcohol dehydrogenase family protein	2.09152	1.93e-19
AT4G27130	Translation initiation factor SUI1 family protein	2.09008	6.44e-38
AT1G45050	Ubiquitin-conjugating enzyme family protein	2.089	9.46e-25
AT5G58900	Homeodomain-like transcriptional regulator	2.08492	1.27e-31
AT5G63290	Radical SAM superfamily protein	2.08425	5.87e-10
AT3G63160	unknown protein	2.08356	5.83e-17
AT5G62140	unknown protein	2.08252	2.22e-13
AT3G28920	homeobox protein 34	2.08234	7.73e-25
AT3G48890	membrane-associated progesterone binding protein 3	2.08116	3.43e-18
AT1G57790	F-box family protein	2.07728	1.09e-12
AT3G07570	Cytochrome b561/ferric reductase transmembrane with DOMON related domain	2.0772	6.23e-18
AT5G17650	glycine/proline-rich protein	2.07496	3.31e-13
AT2G02060	Homeodomain-like superfamily protein	2.07412	8.25e-14
AT4G33780	unknown protein	2.07149	6.51e-31
AT5G49890	chloride channel C	2.06819	2.85e-29
AT2G34680	Outer arm dynein light chain 1 protein	2.06779	3.18e-25
AT2G30860	glutathione S-transferase PHI 9	2.06735	2.11e-17
AT5G40890	chloride channel A	2.06698	2.72e-22
AT2G25930	hydroxyproline-rich glycoprotein family protein	2.06416	4.24e-34
AT2G33480	NAC domain containing protein 41	2.06139	9.58e-13
AT4G30200	vernalization5/VIN3-like	2.06023	5.68e-27
AT1G17190	glutathione S-transferase tau 26	2.05983	6.95e-11
AT3G61850	Dof-type zinc finger DNA-binding family protein	2.05959	7.14e-16
AT1G58030	cationic amino acid transporter 2	2.05572	1.56e-28
AT1G56700	Peptidase C15, pyroglutamyl peptidase I-like	2.05531	2.69e-31
AT4G35750	SEC14 cytosolic factor family protein / phosphoglyceride transfer family protein	2.05376	9.95e-20
AT5G62720	Integral membrane HPP family protein	2.05373	4.08e-17
AT1G61770	Chaperone DnaJ-domain superfamily protein	2.05344	2.7e-24
AT1G47210	cyclin-dependent protein kinase 3;2	2.05204	3.19e-23
AT5G14930	senescence-associated gene 101	2.04959	9.59e-28
AT5G53460	NADH-dependent glutamate synthase 1	2.04867	4.13e-15
AT1G64200	vacuolar H+-ATPase subunit E isoform 3	2.04774	2.99e-16
AT1G21980	phosphatidylinositol-4-phosphate 5-kinase 1	2.04733	5.62e-26
AT3G18280	Bifunctional inhibitor/lipid-transfer protein/seed storage 2S albumin superfamily protein	2.04333	1.82e-16
AT1G10470	response regulator 4	2.04296	6.43e-19
AT3G48460	GDSL-like Lipase/Acylhydrolase superfamily protein	2.04288	1.41e-16
AT1G78680	gamma-glutamyl hydrolase 2	2.04195	7.27e-25
AT4G16260	Glycosyl hydrolase superfamily protein	2.03767	9.52e-05
AT3G21530	DNAse I-like superfamily protein	2.03766	3.14e-08
AT5G38980	unknown protein	2.0366	1.59e-18
AT1G78890	unknown protein	2.03542	9.83e-25
AT3G05165	Major facilitator superfamily protein	2.03485	1.57e-18
AT4G18440	L-Aspartase-like family protein	2.03371	1.54e-16
AT1G07610	metallothionein 1C	2.03331	5.11e-13
AT4G14410	basic helix-loop-helix (bHLH) DNA-binding superfamily protein	2.02746	2e-33
AT1G28670	GDSL-like Lipase/Acylhydrolase superfamily protein	2.02684	1.06e-29
AT3G59760	O-acetylserine (thiol) lyase isoform C	2.02644	8.31e-21
AT1G65590	beta-hexosaminidase 3	2.02428	1.62e-22
AT5G10520	ROP binding protein kinases 1	2.02308	8.12e-06
AT1G05230	homeodomain GLABROUS 2	2.0159	1.18e-25
AT1G07200	Double Clp-N motif-containing P-loop nucleoside triphosphate hydrolases superfamily protein	2.01573	4.81e-20
AT4G08690	Sec14p-like phosphatidylinositol transfer family protein	2.01404	1.96e-22
AT4G14990	Topoisomerase II-associated protein PAT1	2.01396	1.86e-24
AT1G34380	5'-3' exonuclease family protein	2.01268	1.83e-15
AT5G62540	ubiquitin-conjugating enzyme 3	2.01251	1.1e-31
AT3G02875	Peptidase M20/M25/M40 family protein	2.01215	1.03e-13
AT1G73120	unknown protein	2.01149	3.12e-06
AT5G43600	ureidoglycolate amidohydrolase	2.00922	1.86e-28
AT2G24180	cytochrome p450 71b6	2.00861	2.39e-14
AT1G52590	Putative thiol-disulphide oxidoreductase DCC	2.0072	1.21e-22
AT5G57630	CBL-interacting protein kinase 21	2.00707	1.83e-29
AT3G13050	Major facilitator superfamily protein	2.00394	1.23e-21
AT3G19990	unknown protein	2.00345	2.77e-18
