## Supplementary material for "The effect of short-term activation of AHL15 on long-term plant developmental change and transcriptome profile": Table S5

### Sheet: Sheet1
Classification of the ≥ 2 fold down-regulated genes in 35S::AHL15-GR seedling shoots after 8 hours of DEX treatment based on GO term analysis (Du et al., 2010).
		Only a small portion (+/- 10%) of genes per GO term class is responsive
GO term	Description	Number in input list	Number in ref. list	p-value
GO:0050896	response to stimulus	540	6292	1.6e-80
GO:0042221	response to chemical stimulus	384	3978	7.7e-64
GO:0010033	response to organic substance	275	2754	8.8e-46
GO:0006950	response to stress	344	4089	3.3e-43
GO:0051707	response to other organism	175	1421	1.9e-38
GO:0009628	response to abiotic stimulus	251	2635	3.5e-38
GO:0009416	response to light stimulus	154	1188	5.3e-36
GO:0009607	response to biotic stimulus	187	1687	1.5e-35
GO:0006952	defense response	184	1653	3.6e-35
GO:0045087	innate immune response	133	930	6.4e-35
GO:0002376	immune system process	135	984	9e-34
GO:0006955	immune response	135	984	9e-34
GO:0034976	response to endoplasmic reticulum stress	81	352	1.6e-33
GO:0009314	response to radiation	154	1263	2.9e-33
GO:0051704	multi-organism process	187	1820	1.2e-31
GO:0009642	response to light intensity	71	282	1.4e-31
GO:0051716	cellular response to stimulus	218	2355	3.8e-31
GO:0009408	response to heat	71	303	6.4e-30
GO:0009644	response to high light intensity	62	224	1.3e-29
GO:0009719	response to endogenous stimulus	164	1615	4e-27
GO:0009814	defense response, incompatible interaction	88	536	6.1e-27
GO:0033554	cellular response to stress	152	1473	9.2e-26
GO:0009266	response to temperature stimulus	118	962	1.1e-25
GO:0042542	response to hydrogen peroxide	61	263	1.2e-25
GO:0010200	response to chitin	74	421	2.3e-24
GO:0009743	response to carbohydrate stimulus	103	812	1.8e-23
GO:0006457	protein folding	65	339	2.6e-23
GO:0009725	response to hormone stimulus	137	1375	6e-22
GO:0009627	systemic acquired resistance	72	445	6.7e-22
GO:0006979	response to oxidative stress	82	582	2.2e-21
GO:0000302	response to reactive oxygen species	61	338	8.6e-21
GO:0065007	biological regulation	380	6222	1.4e-20
GO:0006810	transport	254	3577	1.4e-20
GO:0002679	respiratory burst during defense response	38	121	3.2e-20
GO:0045730	respiratory burst	38	121	3.2e-20
GO:0051234	establishment of localization	256	3652	4.8e-20
GO:0051179	localization	264	3819	6e-20
GO:0015837	amine transport	53	272	1.7e-19
GO:0009617	response to bacterium	78	577	2e-19
GO:0006865	amino acid transport	52	266	3.2e-19
GO:0015849	organic acid transport	54	289	3.9e-19
GO:0046942	carboxylic acid transport	53	283	7.6e-19
GO:0023052	signaling	185	2376	1.7e-18
GO:0009620	response to fungus	70	499	2.6e-18
GO:0070887	cellular response to chemical stimulus	129	1417	1e-17
GO:0050832	defense response to fungus	56	342	1.7e-17
GO:0010035	response to inorganic substance	107	1086	5.9e-17
GO:0009987	cellular process	700	14419	1.7e-16
GO:0071310	cellular response to organic substance	114	1234	3.8e-16
GO:0006725	cellular aromatic compound metabolic process	101	1022	4e-16
GO:0031347	regulation of defense response	68	529	4.3e-16
GO:0080134	regulation of response to stress	68	544	1.5e-15
GO:0023033	signaling pathway	65	519	5.9e-15
GO:0048583	regulation of response to stimulus	75	667	8.1e-15
GO:0009605	response to external stimulus	101	1087	1.5e-14
GO:0008152	metabolic process	660	13633	1.9e-14
GO:0050789	regulation of biological process	309	5235	3.1e-14
GO:0002682	regulation of immune system process	56	419	4.2e-14
GO:0050776	regulation of immune response	56	419	4.2e-14
GO:0045088	regulation of innate immune response	55	415	9.6e-14
GO:0023034	intracellular signaling pathway	56	433	1.4e-13
GO:0007242	intracellular signaling cascade	108	1252	1.5e-13
GO:0044283	small molecule biosynthetic process	142	1865	1.6e-13
GO:0007165	signal transduction	131	1670	2.2e-13
GO:0071495	cellular response to endogenous stimulus	81	815	2.9e-13
GO:0042742	defense response to bacterium	52	394	5.3e-13
GO:0019748	secondary metabolic process	106	1247	6.1e-13
GO:0015833	peptide transport	28	117	8.5e-13
GO:0006857	oligopeptide transport	28	117	8.5e-13
GO:0055085	transmembrane transport	69	648	1e-12
GO:0019438	aromatic compound biosynthetic process	71	680	1.1e-12
GO:0023060	signal transmission	133	1767	2.2e-12
GO:0023046	signaling process	133	1768	2.3e-12
GO:0009751	response to salicylic acid stimulus	56	470	2.8e-12
GO:0008219	cell death	58	500	3.1e-12
GO:0016265	death	58	500	3.1e-12
GO:0009626	plant-type hypersensitive response	51	401	3.1e-12
GO:0034050	host programmed cell death induced by symbiont	51	402	3.4e-12
GO:0014070	response to organic cyclic substance	30	148	5.2e-12
GO:0010583	response to cyclopentenone	30	148	5.2e-12
GO:0012501	programmed cell death	54	451	5.9e-12
GO:0009753	response to jasmonic acid stimulus	55	471	9e-12
GO:0009411	response to UV	38	247	1.4e-11
GO:0002252	immune effector process	40	273	1.5e-11
GO:0015824	proline transport	21	74	4.1e-11
GO:0006575	cellular amino acid derivative metabolic process	69	714	5.6e-11
GO:0010363	regulation of plant-type hypersensitive response	46	371	7.8e-11
GO:0015804	neutral amino acid transport	21	77	7.7e-11
GO:0080135	regulation of cellular response to stress	46	379	1.5e-10
GO:0009696	salicylic acid metabolic process	34	222	1.8e-10
GO:0043067	regulation of programmed cell death	47	397	2e-10
GO:0009825	multidimensional cell growth	24	111	2.2e-10
GO:0002237	response to molecule of bacterial origin	23	102	2.5e-10
GO:0009862	systemic acquired resistance, salicylic acid mediated signaling pathway	36	251	2.7e-10
GO:0010941	regulation of cell death	47	405	3.6e-10
GO:0009863	salicylic acid mediated signaling pathway	43	349	3.8e-10
GO:0006612	protein targeting to membrane	46	392	4e-10
GO:0071446	cellular response to salicylic acid stimulus	43	351	4.5e-10
GO:0065008	regulation of biological quality	119	1654	4.8e-10
GO:0042398	cellular amino acid derivative biosynthetic process	55	534	6.5e-10
GO:0050794	regulation of cellular process	259	4595	8.1e-10
GO:0009698	phenylpropanoid metabolic process	46	405	1e-09
GO:0048585	negative regulation of response to stimulus	42	349	1.2e-09
GO:0009723	response to ethylene stimulus	42	353	1.6e-09
GO:0031348	negative regulation of defense response	36	273	2e-09
GO:0009697	salicylic acid biosynthetic process	31	209	2.2e-09
GO:0000165	MAPKKK cascade	31	209	2.2e-09
GO:0010310	regulation of hydrogen peroxide metabolic process	29	187	3e-09
GO:0080010	regulation of oxygen and reactive oxygen species metabolic process	29	188	3.3e-09
GO:0009867	jasmonic acid mediated signaling pathway	36	282	4.4e-09
GO:0071395	cellular response to jasmonic acid stimulus	36	282	4.4e-09
GO:0006519	cellular amino acid and derivative metabolic process	98	1324	4.9e-09
GO:0006970	response to osmotic stress	71	842	6.5e-09
GO:0009595	detection of biotic stimulus	21	104	8.3e-09
GO:0007243	protein kinase cascade	31	223	8.9e-09
GO:0006468	protein amino acid phosphorylation	86	1134	1.7e-08
GO:0060918	auxin transport	20	100	2.2e-08
GO:0009914	hormone transport	20	101	2.5e-08
GO:0009651	response to salt stress	66	788	2.8e-08
GO:0051606	detection of stimulus	24	148	3.2e-08
GO:0009926	auxin polar transport	19	95	4.8e-08
GO:0044238	primary metabolic process	546	11717	6.7e-08
GO:0048589	developmental growth	65	791	7e-08
GO:0042592	homeostatic process	47	488	7.4e-08
GO:0010817	regulation of hormone levels	45	456	7.3e-08
GO:0043069	negative regulation of programmed cell death	25	170	9.1e-08
GO:0009581	detection of external stimulus	15	60	1e-07
GO:0009733	response to auxin stimulus	43	431	1.1e-07
GO:0009404	toxin metabolic process	28	211	1.1e-07
GO:0009407	toxin catabolic process	28	211	1.1e-07
GO:0009414	response to water deprivation	42	416	1.1e-07
GO:0048878	chemical homeostasis	33	281	1.2e-07
GO:0043481	anthocyanin accumulation in tissues in response to UV light	20	113	1.3e-07
GO:0043480	pigment accumulation in tissues	20	113	1.3e-07
GO:0043476	pigment accumulation	20	113	1.3e-07
GO:0043473	pigmentation	20	113	1.3e-07
GO:0043478	pigment accumulation in response to UV light	20	113	1.3e-07
GO:0043479	pigment accumulation in tissues in response to UV light	20	113	1.3e-07
GO:0009699	phenylpropanoid biosynthetic process	36	327	1.3e-07
GO:0060548	negative regulation of cell death	25	174	1.4e-07
GO:0044281	small molecule metabolic process	223	4065	1.4e-07
GO:0044237	cellular metabolic process	535	11509	1.6e-07
GO:0009415	response to water	42	424	1.8e-07
GO:0006811	ion transport	76	1019	2.1e-07
GO:0006984	ER-nuclear signaling pathway	26	193	2.4e-07
GO:0016310	phosphorylation	93	1354	3.1e-07
GO:0006793	phosphorus metabolic process	104	1572	3.2e-07
GO:0009737	response to abscisic acid stimulus	53	621	3.9e-07
GO:0007389	pattern specification process	36	345	4.4e-07
GO:0040007	growth	71	949	4.9e-07
GO:0006796	phosphate metabolic process	103	1571	5.5e-07
GO:0042743	hydrogen peroxide metabolic process	35	335	6.1e-07
GO:0010224	response to UV-B	18	104	7.1e-07
GO:0009755	hormone-mediated signaling pathway	51	600	7.2e-07
GO:0035266	meristem growth	24	179	7.4e-07
GO:0032502	developmental process	220	4094	7.9e-07
GO:0046394	carboxylic acid biosynthetic process	79	1116	8.5e-07
GO:0016053	organic acid biosynthetic process	79	1116	8.5e-07
GO:0071445	cellular response to protein stimulus	25	194	8.5e-07
GO:0009812	flavonoid metabolic process	29	251	9e-07
GO:0032870	cellular response to hormone stimulus	53	641	9.5e-07
GO:0009624	response to nematode	16	84	9.7e-07
GO:0019725	cellular homeostasis	34	328	1e-06
GO:0071216	cellular response to biotic stimulus	25	197	1.1e-06
GO:0006800	oxygen and reactive oxygen species metabolic process	35	347	1.3e-06
GO:0006949	syncytium formation	9	22	1.4e-06
GO:0048731	system development	126	2083	1.5e-06
GO:0048513	organ development	126	2083	1.5e-06
GO:0009611	response to wounding	34	340	2.2e-06
GO:0048856	anatomical structure development	186	3396	2.2e-06
GO:0009813	flavonoid biosynthetic process	26	225	3.2e-06
GO:0010073	meristem maintenance	30	286	3.6e-06
GO:0032787	monocarboxylic acid metabolic process	95	1481	3.7e-06
GO:0042180	cellular ketone metabolic process	126	2123	3.8e-06
GO:0010075	regulation of meristem growth	22	171	3.9e-06
GO:0010286	heat acclimation	15	84	4.2e-06
GO:0009826	unidimensional cell growth	43	502	4.4e-06
GO:0060560	developmental growth involved in morphogenesis	43	502	4.4e-06
GO:0034620	cellular response to unfolded protein	23	187	4.6e-06
GO:0006986	response to unfolded protein	23	187	4.6e-06
GO:0009828	plant-type cell wall loosening	10	35	5.1e-06
GO:0071555	cell wall organization	49	613	5.7e-06
GO:0043436	oxoacid metabolic process	124	2103	6.1e-06
GO:0019752	carboxylic acid metabolic process	124	2103	6.1e-06
GO:0046283	anthocyanin metabolic process	15	87	6.2e-06
GO:0006082	organic acid metabolic process	124	2105	6.4e-06
GO:0048519	negative regulation of biological process	82	1243	6.7e-06
GO:0048509	regulation of meristem development	25	223	8e-06
GO:0050801	ion homeostasis	26	240	9.3e-06
GO:0006790	sulfur metabolic process	52	683	1.1e-05
GO:0030968	endoplasmic reticulum unfolded protein response	22	185	1.2e-05
GO:0043900	regulation of multi-organism process	17	118	1.3e-05
GO:0009718	anthocyanin biosynthetic process	12	63	2.2e-05
GO:0000160	two-component signal transduction system (phosphorelay)	20	165	2.3e-05
GO:0016051	carbohydrate biosynthetic process	71	1070	2.3e-05
GO:0009873	ethylene mediated signaling pathway	17	125	2.5e-05
GO:0032501	multicellular organismal process	207	4020	2.6e-05
GO:0009625	response to insect	13	76	2.7e-05
GO:0016138	glycoside biosynthetic process	23	215	3.6e-05
GO:0048507	meristem development	40	498	3.7e-05
GO:0009944	polarity specification of adaxial/abaxial axis	13	79	3.9e-05
GO:0071369	cellular response to ethylene stimulus	18	144	4e-05
GO:0009798	axis specification	14	92	4.3e-05
GO:0009943	adaxial/abaxial axis specification	13	81	4.9e-05
GO:0009638	phototropism	6	13	4.9e-05
GO:0065001	specification of axis polarity	13	81	4.9e-05
GO:0046686	response to cadmium ion	38	470	5e-05
GO:0048638	regulation of developmental growth	26	269	5.5e-05
GO:0040008	regulation of growth	28	304	6.3e-05
GO:0007275	multicellular organismal development	197	3864	7.3e-05
GO:0009808	lignin metabolic process	12	74	8.7e-05
GO:0009955	adaxial/abaxial pattern formation	13	87	9.4e-05
GO:0043090	amino acid import	12	75	9.7e-05
GO:0071554	cell wall organization or biogenesis	63	963	9.7e-05
GO:0009741	response to brassinosteroid stimulus	15	114	0.0001
GO:0055082	cellular chemical homeostasis	20	186	0.00011
GO:0019761	glucosinolate biosynthetic process	19	172	0.00011
GO:0016144	S-glycoside biosynthetic process	19	172	0.00011
GO:0019758	glycosinolate biosynthetic process	19	172	0.00011
GO:0006820	anion transport	30	350	0.00012
GO:0002684	positive regulation of immune system process	9	43	0.00012
GO:0006972	hyperosmotic response	24	251	0.00012
GO:0045089	positive regulation of innate immune response	9	43	0.00012
GO:0048767	root hair elongation	20	188	0.00012
GO:0050778	positive regulation of immune response	9	43	0.00012
GO:0016045	detection of bacterium	6	16	0.00012
GO:0016137	glycoside metabolic process	25	268	0.00013
GO:0008361	regulation of cell size	51	739	0.00013
GO:0046777	protein amino acid autophosphorylation	17	146	0.00014
GO:0009409	response to cold	45	629	0.00016
GO:0048466	androecium development	19	178	0.00017
GO:0048443	stamen development	19	178	0.00017
GO:0048439	flower morphogenesis	11	68	0.00017
GO:0044272	sulfur compound biosynthetic process	37	486	0.00019
GO:0005976	polysaccharide metabolic process	49	712	0.00019
GO:0032535	regulation of cellular component size	51	752	0.0002
GO:0090066	regulation of anatomical structure size	51	752	0.0002
GO:0034605	cellular response to heat	6	18	0.00021
GO:0009739	response to gibberellin stimulus	18	166	0.00021
GO:0031349	positive regulation of defense response	9	47	0.00022
GO:0042335	cuticle development	9	48	0.00025
GO:0006873	cellular ion homeostasis	19	185	0.00027
GO:0055080	cation homeostasis	21	217	0.00027
GO:0042547	cell wall modification during multidimensional cell growth	7	28	0.00027
GO:0008643	carbohydrate transport	9	49	0.00029
GO:0010038	response to metal ion	43	610	0.00029
GO:0009809	lignin biosynthetic process	9	49	0.00029
GO:0043455	regulation of secondary metabolic process	17	157	0.00031
GO:0048523	negative regulation of cellular process	52	789	0.00033
GO:0055081	anion homeostasis	6	20	0.00033
GO:0016143	S-glycoside metabolic process	20	205	0.00034
GO:0019757	glycosinolate metabolic process	20	205	0.00034
GO:0019760	glucosinolate metabolic process	20	205	0.00034
GO:0007167	enzyme linked receptor protein signaling pathway	15	130	0.00038
GO:0007169	transmembrane receptor protein tyrosine kinase signaling pathway	15	130	0.00038
GO:0016049	cell growth	48	715	0.00037
GO:0007166	cell surface receptor linked signaling pathway	17	160	0.00038
GO:0042493	response to drug	11	76	0.00041
GO:0003002	regionalization	22	241	0.00041
GO:0009744	response to sucrose stimulus	20	210	0.00045
GO:0042434	indole derivative metabolic process	16	148	0.00047
GO:0042430	indole and derivative metabolic process	16	148	0.00047
GO:0070838	divalent metal ion transport	19	195	0.00048
GO:0034285	response to disaccharide stimulus	20	213	0.00054
GO:0015770	sucrose transport	5	14	0.00055
GO:0043562	cellular response to nitrogen levels	7	32	0.00055
GO:0009310	amine catabolic process	20	214	0.00057
GO:0006816	calcium ion transport	14	121	0.00057
GO:0000902	cell morphogenesis	46	691	0.00058
GO:0048364	root development	41	594	0.00059
GO:0022622	root system development	41	595	0.0006
GO:0000038	very-long-chain fatty acid metabolic process	9	55	0.00061
GO:0006995	cellular response to nitrogen starvation	6	23	0.00062
GO:0031323	regulation of cellular metabolic process	149	2928	0.00068
GO:0043687	post-translational protein modification	111	2075	0.0007
GO:0006633	fatty acid biosynthetic process	25	303	0.0007
GO:0015772	oligosaccharide transport	5	15	0.00071
GO:0009641	shade avoidance	5	15	0.00071
GO:0015766	disaccharide transport	5	15	0.00071
GO:0030003	cellular cation homeostasis	17	172	0.00081
GO:0006020	inositol metabolic process	12	98	0.00088
GO:0009816	defense response to bacterium, incompatible interaction	7	35	0.00088
GO:0032879	regulation of localization	19	207	0.00094
GO:0009958	positive gravitropism	6	26	0.0011
GO:0009831	plant-type cell wall modification during multidimensional cell growth	6	26	0.0011
GO:0055062	phosphate ion homeostasis	5	17	0.0011
GO:0042538	hyperosmotic salinity response	16	162	0.0011
GO:0009646	response to absence of light	7	37	0.0012
GO:0048653	anther development	11	88	0.0012
GO:0042402	cellular biogenic amine catabolic process	13	117	0.0012
GO:0015893	drug transport	10	75	0.0013
GO:0052542	callose deposition during defense response	9	62	0.0013
GO:0044106	cellular amine metabolic process	57	947	0.0014
GO:0006605	protein targeting	55	906	0.0014
GO:0015698	inorganic anion transport	22	266	0.0014
GO:0055061	di-, tri-valent inorganic anion homeostasis	5	18	0.0014
GO:0009612	response to mechanical stimulus	9	63	0.0015
GO:0009308	amine metabolic process	61	1034	0.0015
GO:0009888	tissue development	60	1015	0.0015
GO:0009269	response to desiccation	7	39	0.0015
GO:0071482	cellular response to light stimulus	10	77	0.0016
GO:0071478	cellular response to radiation	10	77	0.0016
GO:0032989	cellular component morphogenesis	47	748	0.0016
GO:0045454	cell redox homeostasis	14	136	0.0016
GO:0052545	callose localization	11	93	0.0018
GO:0009653	anatomical structure morphogenesis	95	1783	0.0019
GO:0033036	macromolecule localization	84	1541	0.0019
GO:0042435	indole derivative biosynthetic process	14	139	0.0019
GO:0033037	polysaccharide localization	11	94	0.002
GO:0009962	regulation of flavonoid biosynthetic process	13	124	0.002
GO:0042545	cell wall modification	28	386	0.0021
GO:0042631	cellular response to water deprivation	9	67	0.0021
GO:0009637	response to blue light	13	126	0.0023
GO:0042219	cellular amino acid derivative catabolic process	14	142	0.0023
GO:0009954	proximal/distal pattern formation	5	21	0.0025
GO:0055065	metal ion homeostasis	8	56	0.0026
GO:0003824	catalytic activity	460	8787	1.9e-13
GO:0005215	transporter activity	107	1300	3e-12
GO:0022857	transmembrane transporter activity	87	1020	7e-11
GO:0005515	protein binding	168	2709	4e-09
GO:0015291	secondary active transmembrane transporter activity	37	297	4.9e-09
GO:0022892	substrate-specific transporter activity	76	957	2e-08
GO:0022891	substrate-specific transmembrane transporter activity	69	828	1.6e-08
GO:0004674	protein serine/threonine kinase activity	75	940	2.1e-08
GO:0001883	purine nucleoside binding	145	2333	4.9e-08
GO:0030554	adenyl nucleotide binding	145	2331	4.7e-08
GO:0001882	nucleoside binding	145	2341	6e-08
GO:0016740	transferase activity	177	3012	5.6e-08
GO:0004672	protein kinase activity	82	1113	1.1e-07
GO:0032559	adenyl ribonucleotide binding	134	2169	2.3e-07
GO:0022804	active transmembrane transporter activity	52	598	3e-07
GO:0016301	kinase activity	90	1356	1.9e-06
GO:0004713	protein tyrosine kinase activity	33	333	3.6e-06
GO:0015075	ion transmembrane transporter activity	48	588	4.2e-06
GO:0004091	carboxylesterase activity	34	353	4.6e-06
GO:0017076	purine nucleotide binding	147	2595	6e-06
GO:0005488	binding	511	11247	8.2e-06
GO:0016773	phosphotransferase activity, alcohol group as acceptor	83	1275	9.3e-06
GO:0008324	cation transmembrane transporter activity	39	450	9.5e-06
GO:0005524	ATP binding	118	1996	9.3e-06
GO:0000166	nucleotide binding	184	3438	9.9e-06
GO:0015144	carbohydrate transmembrane transporter activity	18	132	1.4e-05
GO:0032555	purine ribonucleotide binding	136	2429	2.4e-05
GO:0032553	ribonucleotide binding	136	2429	2.4e-05
GO:0016491	oxidoreductase activity	100	1691	4.6e-05
GO:0015294	solute:cation symporter activity	16	124	7.6e-05
GO:0015293	symporter activity	16	125	8.2e-05
GO:0030528	transcription regulator activity	101	1740	8.2e-05
GO:0016747	transferase activity, transferring acyl groups other than amino-acyl groups	23	234	0.00012
GO:0042802	identical protein binding	22	220	0.00013
GO:0005516	calmodulin binding	20	190	0.00014
GO:0051082	unfolded protein binding	15	117	0.00013
GO:0003700	transcription factor activity	97	1682	0.00014
GO:0015297	antiporter activity	17	147	0.00015
GO:0051119	sugar transmembrane transporter activity	15	119	0.00016
GO:0022838	substrate-specific channel activity	15	124	0.00024
GO:0015267	channel activity	15	125	0.00026
GO:0022803	passive transmembrane transporter activity	15	125	0.00026
GO:0016746	transferase activity, transferring acyl groups	26	300	0.00028
GO:0016772	transferase activity, transferring phosphorus-containing groups	91	1590	0.00029
GO:0030246	carbohydrate binding	19	190	0.00036
GO:0045551	cinnamyl-alcohol dehydrogenase activity	5	13	0.00042
GO:0009055	electron carrier activity	37	525	0.00075
GO:0008515	sucrose transmembrane transporter activity	5	16	0.00091
GO:0030570	pectate lyase activity	6	26	0.0011
GO:0016837	carbon-oxygen lyase activity, acting on polysaccharides	6	26	0.0011
GO:0005372	water transmembrane transporter activity	7	37	0.0012
GO:0015154	disaccharide transmembrane transporter activity	5	17	0.0011
GO:0015250	water channel activity	7	37	0.0012
GO:0060089	molecular transducer activity	23	287	0.0016
GO:0043531	ADP binding	16	167	0.0015
GO:0019825	oxygen binding	20	234	0.0016
GO:0004871	signal transducer activity	23	287	0.0016
GO:0019199	transmembrane receptor protein kinase activity	5	19	0.0017
GO:0015035	protein disulfide oxidoreductase activity	11	94	0.002
GO:0030551	cyclic nucleotide binding	6	30	0.002
GO:0005506	iron ion binding	34	499	0.002
GO:0016705	oxidoreductase activity, acting on paired donors, with incorporation or reduction of molecular oxygen	32	462	0.0021
GO:0015103	inorganic anion transmembrane transporter activity	9	67	0.0021
GO:0046873	metal ion transmembrane transporter activity	15	157	0.0022
GO:0004190	aspartic-type endopeptidase activity	10	83	0.0026
GO:0070001	aspartic-type peptidase activity	10	83	0.0026
GO:0035251	UDP-glucosyltransferase activity	12	114	0.0028
GO:0030312	external encapsulating structure	98	621	9.9e-29
GO:0005618	cell wall	97	618	2.8e-28
GO:0005886	plasma membrane	264	3740	4e-21
GO:0016020	membrane	362	6122	3.2e-17
GO:0009505	plant-type cell wall	46	274	5.8e-15
GO:0005576	extracellular region	195	2824	1.8e-14
GO:0044459	plasma membrane part	89	1065	1.1e-10
GO:0005773	vacuole	72	855	5.3e-09
GO:0005911	cell-cell junction	69	854	5e-08
GO:0030054	cell junction	69	857	5.7e-08
GO:0055044	symplast	67	852	2e-07
GO:0009506	plasmodesma	67	852	2e-07
GO:0044425	membrane part	146	2448	4.5e-07
GO:0031226	intrinsic to plasma membrane	18	121	4.8e-06
GO:0031224	intrinsic to membrane	79	1174	5e-06
GO:0048046	apoplast	36	406	1.3e-05
GO:0005783	endoplasmic reticulum	46	587	1.7e-05
GO:0005788	endoplasmic reticulum lumen	6	11	2.4e-05
GO:0044437	vacuolar part	39	486	4.6e-05
GO:0005774	vacuolar membrane	38	483	8.5e-05
GO:0016021	integral to membrane	59	912	0.00021
GO:0044464	cell part	919	22455	0.00069
GO:0046658	anchored to plasma membrane	10	68	0.00066
GO:0005623	cell	919	22455	0.00069
GO:0009705	plant-type vacuole membrane	10	69	0.00073
GO:0031225	anchored to membrane	21	249	0.0014
GO:0005887	integral to plasma membrane	8	52	0.0017
