## Supplementary material for "The effect of short-term activation of AHL15 on long-term plant developmental change and transcriptome profile": Table S7

### Sheet: Sheet1
Classification of the ≥ 2 fold up-regulated genes in 35S::AHL15-GR seedling shoots after 8 hours of DEX treatment based on GO term analysis (Du et al., 2010)
	Only a small portion (+/- 10%) of genes per GO term class is responsive
GO term	Description	Number in input list	Number in ref. list	p-value
GO:0042221	response to chemical stimulus	166	3978	4.7e-23
GO:0050896	response to stimulus	221	6292	2.7e-22
GO:0006970	response to osmotic stress	55	842	1.2e-14
GO:0010033	response to organic substance	112	2754	2.4e-14
GO:0006950	response to stress	146	4089	2.8e-14
GO:0006811	ion transport	60	1019	5e-14
GO:0009651	response to salt stress	52	788	4.5e-14
GO:0009719	response to endogenous stimulus	78	1615	1.4e-13
GO:0030001	metal ion transport	43	576	1.7e-13
GO:0015698	inorganic anion transport	28	266	2.1e-12
GO:0009415	response to water	35	424	2.4e-12
GO:0009414	response to water deprivation	34	416	6.5e-12
GO:0009605	response to external stimulus	58	1087	6.3e-12
GO:0010167	response to nitrate	24	199	6e-12
GO:0015706	nitrate transport	24	207	1.3e-11
GO:0019748	secondary metabolic process	62	1247	1.9e-11
GO:0006519	cellular amino acid and derivative metabolic process	64	1324	2.6e-11
GO:0006725	cellular aromatic compound metabolic process	54	1022	5e-11
GO:0009628	response to abiotic stimulus	99	2635	8.7e-11
GO:0006820	anion transport	29	350	1.8e-10
GO:0009694	jasmonic acid metabolic process	20	160	2e-10
GO:0000041	transition metal ion transport	24	243	2.6e-10
GO:0009611	response to wounding	28	340	4.1e-10
GO:0031407	oxylipin metabolic process	20	168	4.3e-10
GO:0042445	hormone metabolic process	27	324	6.7e-10
GO:0006812	cation transport	44	813	1.7e-09
GO:0009725	response to hormone stimulus	61	1375	2e-09
GO:0006810	transport	118	3577	2.2e-09
GO:0042446	hormone biosynthetic process	24	277	3e-09
GO:0010035	response to inorganic substance	52	1086	3e-09
GO:0009737	response to abscisic acid stimulus	37	621	3.3e-09
GO:0051179	localization	123	3819	3.6e-09
GO:0051234	establishment of localization	118	3652	7e-09
GO:0009620	response to fungus	32	499	7.6e-09
GO:0009753	response to jasmonic acid stimulus	31	471	7.5e-09
GO:0015674	di-, tri-valent inorganic cation transport	25	321	1e-08
GO:0042180	cellular ketone metabolic process	79	2123	1.5e-08
GO:0071495	cellular response to endogenous stimulus	42	815	1.5e-08
GO:0043436	oxoacid metabolic process	78	2103	2.1e-08
GO:0019752	carboxylic acid metabolic process	78	2103	2.1e-08
GO:0006082	organic acid metabolic process	78	2105	2.2e-08
GO:0009695	jasmonic acid biosynthetic process	16	136	2.8e-08
GO:0051716	cellular response to stimulus	84	2355	3e-08
GO:0006575	cellular amino acid derivative metabolic process	38	714	3.5e-08
GO:0010817	regulation of hormone levels	29	456	4.6e-08
GO:0031408	oxylipin biosynthetic process	16	142	4.9e-08
GO:0009308	amine metabolic process	47	1034	8e-08
GO:0009310	amine catabolic process	19	214	9.2e-08
GO:0048511	rhythmic process	17	171	9.9e-08
GO:0007623	circadian rhythm	17	171	9.9e-08
GO:0044281	small molecule metabolic process	123	4065	1.2e-07
GO:0016137	glycoside metabolic process	21	268	1.4e-07
GO:0046483	heterocycle metabolic process	46	1023	1.5e-07
GO:0044283	small molecule biosynthetic process	69	1865	1.7e-07
GO:0070887	cellular response to chemical stimulus	57	1417	1.7e-07
GO:0009698	phenylpropanoid metabolic process	26	405	1.9e-07
GO:0006629	lipid metabolic process	66	1772	2.5e-07
GO:0046394	carboxylic acid biosynthetic process	48	1116	2.8e-07
GO:0016053	organic acid biosynthetic process	48	1116	2.8e-07
GO:0009867	jasmonic acid mediated signaling pathway	21	282	3.1e-07
GO:0071395	cellular response to jasmonic acid stimulus	21	282	3.1e-07
GO:0006520	cellular amino acid metabolic process	41	882	3.2e-07
GO:0009750	response to fructose stimulus	15	144	3.2e-07
GO:0071310	cellular response to organic substance	51	1234	3.7e-07
GO:0031667	response to nutrient levels	24	367	4.2e-07
GO:0016138	glycoside biosynthetic process	18	215	4.5e-07
GO:0034284	response to monosaccharide stimulus	16	170	4.6e-07
GO:0009746	response to hexose stimulus	16	170	4.6e-07
GO:0006952	defense response	62	1653	4.8e-07
GO:0032870	cellular response to hormone stimulus	33	641	5.7e-07
GO:0009991	response to extracellular stimulus	25	406	6.8e-07
GO:0055085	transmembrane transport	33	648	7.2e-07
GO:0044106	cellular amine metabolic process	42	947	7.5e-07
GO:0009063	cellular amino acid catabolic process	16	178	8.2e-07
GO:0051707	response to other organism	55	1421	9e-07
GO:0016143	S-glycoside metabolic process	17	205	1.1e-06
GO:0019757	glycosinolate metabolic process	17	205	1.1e-06
GO:0019760	glucosinolate metabolic process	17	205	1.1e-06
GO:0009755	hormone-mediated signaling pathway	31	600	1.2e-06
GO:0042538	hyperosmotic salinity response	15	162	1.3e-06
GO:0023052	signaling	78	2376	2.3e-06
GO:0034754	cellular hormone metabolic process	15	171	2.4e-06
GO:0019761	glucosinolate biosynthetic process	15	172	2.5e-06
GO:0016144	S-glycoside biosynthetic process	15	172	2.5e-06
GO:0019758	glycosinolate biosynthetic process	15	172	2.5e-06
GO:0033554	cellular response to stress	55	1473	2.6e-06
GO:0032787	monocarboxylic acid metabolic process	55	1481	3e-06
GO:0048583	regulation of response to stimulus	32	667	3.5e-06
GO:0009607	response to biotic stimulus	60	1687	3.9e-06
GO:0009267	cellular response to starvation	21	336	4.3e-06
GO:0043455	regulation of secondary metabolic process	14	157	4.3e-06
GO:0042435	indole derivative biosynthetic process	13	139	5.8e-06
GO:0042594	response to starvation	21	344	6e-06
GO:0031669	cellular response to nutrient levels	21	350	7.7e-06
GO:0006816	calcium ion transport	12	121	7.7e-06
GO:0071215	cellular response to abscisic acid stimulus	18	267	7.8e-06
GO:0071446	cellular response to salicylic acid stimulus	21	351	8e-06
GO:0016131	brassinosteroid metabolic process	12	122	8.3e-06
GO:0016128	phytosteroid metabolic process	12	123	9e-06
GO:0042434	indole derivative metabolic process	13	148	1.1e-05
GO:0042430	indole and derivative metabolic process	13	148	1.1e-05
GO:0031668	cellular response to extracellular stimulus	22	388	1.1e-05
GO:0071496	cellular response to external stimulus	22	389	1.1e-05
GO:0006826	iron ion transport	12	126	1.1e-05
GO:0055114	oxidation reduction	50	1364	1.2e-05
GO:0007242	intracellular signaling cascade	47	1252	1.3e-05
GO:0006972	hyperosmotic response	17	251	1.3e-05
GO:0009738	abscisic acid mediated signaling pathway	17	252	1.4e-05
GO:0006790	sulfur metabolic process	31	683	1.4e-05
GO:0034641	cellular nitrogen compound metabolic process	50	1373	1.4e-05
GO:0009684	indoleacetic acid biosynthetic process	11	108	1.5e-05
GO:0009683	indoleacetic acid metabolic process	11	109	1.6e-05
GO:0050832	defense response to fungus	20	342	1.8e-05
GO:0008219	cell death	25	500	2.1e-05
GO:0009269	response to desiccation	7	39	2.1e-05
GO:0016265	death	25	500	2.1e-05
GO:0006855	multidrug transport	9	73	2.2e-05
GO:0009863	salicylic acid mediated signaling pathway	20	349	2.4e-05
GO:0010106	cellular response to iron ion starvation	11	116	2.7e-05
GO:0015893	drug transport	9	75	2.7e-05
GO:0009064	glutamine family amino acid metabolic process	8	57	2.7e-05
GO:0016132	brassinosteroid biosynthetic process	11	117	2.9e-05
GO:0042493	response to drug	9	76	3e-05
GO:0016129	phytosteroid biosynthetic process	11	118	3.1e-05
GO:0008152	metabolic process	306	13633	3.3e-05
GO:0009850	auxin metabolic process	12	142	3.4e-05
GO:0044272	sulfur compound biosynthetic process	24	486	3.8e-05
GO:0008610	lipid biosynthetic process	43	1159	3.9e-05
GO:0070838	divalent metal ion transport	14	195	4.2e-05
GO:0009851	auxin biosynthetic process	11	124	4.7e-05
GO:0009626	plant-type hypersensitive response	21	401	5.2e-05
GO:0034050	host programmed cell death induced by symbiont	21	402	5.3e-05
GO:0009751	response to salicylic acid stimulus	23	470	6.2e-05
GO:0009749	response to glucose stimulus	9	86	7.2e-05
GO:0045087	innate immune response	36	930	7.4e-05
GO:0007165	signal transduction	55	1670	7.6e-05
GO:0080134	regulation of response to stress	25	544	7.8e-05
GO:0045088	regulation of innate immune response	21	415	8.2e-05
GO:0009636	response to toxin	5	20	8.6e-05
GO:0002682	regulation of immune system process	21	419	9.3e-05
GO:0012501	programmed cell death	22	451	9.3e-05
GO:0050776	regulation of immune response	21	419	9.3e-05
GO:0023046	signaling process	57	1768	9.7e-05
GO:0006633	fatty acid biosynthetic process	17	303	0.00012
GO:0009409	response to cold	27	629	0.00012
GO:0031347	regulation of defense response	24	529	0.00013
GO:0042402	cellular biogenic amine catabolic process	10	117	0.00014
GO:0046395	carboxylic acid catabolic process	20	402	0.00015
GO:0016054	organic acid catabolic process	20	402	0.00015
GO:0010363	regulation of plant-type hypersensitive response	19	371	0.00015
GO:0009812	flavonoid metabolic process	15	251	0.00016
GO:0023060	signal transmission	56	1767	0.00017
GO:0019438	aromatic compound biosynthetic process	28	680	0.00018
GO:0080135	regulation of cellular response to stress	19	379	0.0002
GO:0007154	cell communication	30	758	0.0002
GO:0002376	immune system process	36	984	0.00021
GO:0006955	immune response	36	984	0.00021
GO:0006568	tryptophan metabolic process	9	102	0.00024
GO:0006586	indolalkylamine metabolic process	9	102	0.00024
GO:0006612	protein targeting to membrane	19	392	0.0003
GO:0006576	cellular biogenic amine metabolic process	12	182	0.0003
GO:0009735	response to cytokinin stimulus	10	132	0.00034
GO:0043067	regulation of programmed cell death	19	397	0.00034
GO:0009072	aromatic amino acid family metabolic process	14	245	0.00039
GO:0009074	aromatic amino acid family catabolic process	8	87	0.0004
GO:0008202	steroid metabolic process	14	247	0.00043
GO:0010941	regulation of cell death	19	405	0.00043
GO:0000160	two-component signal transduction system (phosphorelay)	11	165	0.00049
GO:0006979	response to oxidative stress	24	582	0.00049
GO:0044271	cellular nitrogen compound biosynthetic process	30	804	0.00052
GO:0006631	fatty acid metabolic process	24	587	0.00056
GO:0042219	cellular amino acid derivative catabolic process	10	142	0.00059
GO:0051704	multi-organism process	55	1820	0.0006
GO:0005975	carbohydrate metabolic process	65	2249	0.0006
GO:0044282	small molecule catabolic process	33	932	0.00067
GO:0009699	phenylpropanoid biosynthetic process	16	327	0.00079
GO:0006813	potassium ion transport	6	54	0.00087
GO:0009962	regulation of flavonoid biosynthetic process	9	124	0.00089
GO:0008652	cellular amino acid biosynthetic process	21	503	0.00094
GO:0044238	primary metabolic process	259	11717	0.00094
GO:0009804	coumarin metabolic process	6	55	0.00095
GO:0009744	response to sucrose stimulus	12	210	0.001
GO:0009404	toxin metabolic process	12	211	0.001
GO:0009407	toxin catabolic process	12	211	0.001
GO:0031537	regulation of anthocyanin metabolic process	5	37	0.0011
GO:0065008	regulation of biological quality	50	1654	0.0011
GO:0034285	response to disaccharide stimulus	12	213	0.0011
GO:0006569	tryptophan catabolic process	7	79	0.0011
GO:0046218	indolalkylamine catabolic process	7	79	0.0011
GO:0009963	positive regulation of flavonoid biosynthetic process	8	103	0.0011
GO:0009056	catabolic process	62	2182	0.0012
GO:0009312	oligosaccharide biosynthetic process	6	58	0.0012
GO:0042436	indole derivative catabolic process	7	81	0.0013
GO:0010043	response to zinc ion	6	60	0.0014
GO:0009736	cytokinin mediated signaling pathway	7	83	0.0015
GO:0006694	steroid biosynthetic process	12	221	0.0015
GO:0019439	aromatic compound catabolic process	8	108	0.0015
GO:0009624	response to nematode	7	84	0.0016
GO:0071368	cellular response to cytokinin stimulus	7	84	0.0016
GO:0009309	amine biosynthetic process	21	527	0.0016
GO:0044255	cellular lipid metabolic process	43	1395	0.0016
GO:0042398	cellular amino acid derivative biosynthetic process	21	534	0.0019
GO:0044248	cellular catabolic process	59	2095	0.0019
GO:0046700	heterocycle catabolic process	13	266	0.0024
GO:0009743	response to carbohydrate stimulus	28	812	0.0024
GO:0009987	cellular process	307	14419	0.0025
GO:0003824	catalytic activity	242	8787	1.2e-11
GO:0022857	transmembrane transporter activity	46	1020	1.4e-07
GO:0016491	oxidoreductase activity	63	1691	4.8e-07
GO:0015291	secondary active transmembrane transporter activity	21	297	6.8e-07
GO:0022804	active transmembrane transporter activity	31	598	1.1e-06
GO:0015926	glucosidase activity	7	24	1.3e-06
GO:0015075	ion transmembrane transporter activity	29	588	6.1e-06
GO:0005215	transporter activity	49	1300	7.3e-06
GO:0008324	cation transmembrane transporter activity	24	450	1.2e-05
GO:0015293	symporter activity	12	125	1e-05
GO:0016705	oxidoreductase activity, acting on paired donors, with incorporation or reduction of molecular oxygen	24	462	1.7e-05
GO:0008422	beta-glucosidase activity	5	14	2.1e-05
GO:0005402	cation:sugar symporter activity	10	95	2.7e-05
GO:0015295	solute:hydrogen symporter activity	10	95	2.7e-05
GO:0005351	sugar:hydrogen symporter activity	10	95	2.7e-05
GO:0000156	two-component response regulator activity	7	42	3.3e-05
GO:0051119	sugar transmembrane transporter activity	11	119	3.3e-05
GO:0015294	solute:cation symporter activity	11	124	4.7e-05
GO:0043167	ion binding	88	3030	4.9e-05
GO:0043169	cation binding	88	3029	4.9e-05
GO:0020037	heme binding	20	373	5.7e-05
GO:0015144	carbohydrate transmembrane transporter activity	11	132	8e-05
GO:0022891	substrate-specific transmembrane transporter activity	33	828	8.7e-05
GO:0016671	oxidoreductase activity, acting on sulfur group of donors, disulfide as acceptor	6	35	0.00011
GO:0005507	copper ion binding	15	244	0.00012
GO:0005506	iron ion binding	23	499	0.00014
GO:0046906	tetrapyrrole binding	20	407	0.00017
GO:0030528	transcription regulator activity	55	1740	0.00021
GO:0022892	substrate-specific transporter activity	35	957	0.00026
GO:0019825	oxygen binding	14	234	0.00025
GO:0046873	metal ion transmembrane transporter activity	11	157	0.00033
GO:0046872	metal ion binding	80	2853	0.00034
GO:0015238	drug transmembrane transporter activity	7	66	0.00042
GO:0004364	glutathione transferase activity	6	48	0.00049
GO:0016798	hydrolase activity, acting on glycosyl bonds	20	448	0.00056
GO:0016787	hydrolase activity	84	3099	0.00066
GO:0016638	oxidoreductase activity, acting on the CH-NH2 group of donors	6	51	0.00066
GO:0004553	hydrolase activity, hydrolyzing O-glycosyl compounds	19	423	0.00071
GO:0016709	oxidoreductase activity, acting on paired donors, with incorporation or reduction of molecular oxygen, NADH or NADPH as one donor, and incorporation of one atom of oxygen	6	55	0.00095
GO:0016740	transferase activity	80	3012	0.0016
GO:0009055	electron carrier activity	21	525	0.0016
GO:0004497	monooxygenase activity	8	112	0.0019
GO:0046914	transition metal ion binding	64	2313	0.0019
GO:0015297	antiporter activity	9	147	0.0027
GO:0022890	inorganic cation transmembrane transporter activity	12	241	0.003
GO:0005886	plasma membrane	130	3740	7.9e-12
GO:0010168	ER body	6	7	6.2e-08
GO:0016020	membrane	166	6122	4.8e-07
GO:0044459	plasma membrane part	46	1065	4.4e-07
GO:0005773	vacuole	39	855	9.8e-07
GO:0005911	cell-cell junction	38	854	2.4e-06
GO:0055044	symplast	38	852	2.3e-06
GO:0030054	cell junction	38	857	2.6e-06
GO:0009506	plasmodesma	38	852	2.3e-06
GO:0044464	cell part	464	22455	2.1e-05
GO:0005623	cell	464	22455	2.1e-05
GO:0044425	membrane part	72	2448	0.00018
GO:0000325	plant-type vacuole	9	100	0.00021
